# Independent effects of testosterone, estradiol, and sex chromosomes on gene expression in immune cells of trans- and cisgender individuals

**DOI:** 10.1101/2024.10.08.617275

**Authors:** Rebecca M. Harris, Troy Whitfield, Laura V. Blanton, Helen Skaletsky, Kai Blumen, Phoebe Hyland, Em McDermott, Kiana Summers, Jennifer F. Hughes, Emily Jackson, Petra Teglas, Bingrun Liu, Yee-Ming Chan, David C. Page

**Affiliations:** Division of Endocrinology, Boston Children’s Hospital, Boston, MA 02115, USA; Harvard Medical School, Boston, MA 02115, USA; Whitehead Institute, Cambridge, MA 02142, USA; Howard Hughes Medical Institute, Whitehead Institute, Cambridge, MA 02142, USA; Department of Biology, Massachusetts Institute of Technology, Cambridge, MA 02139, USA

**Keywords:** Sex hormones, testosterone, estradiol, sex chromosomes, X chromosome, sex differences, transgender, gender, peripheral blood mononuclear cell, single-cell RNA-sequencing

## Abstract

The origins of sex differences in human disease are elusive, in part because of difficulties in separating the effects of sex hormones and sex chromosomes. To separate these variables, we examined gene expression in four groups of trans- or cisgender individuals: XX individuals treated with exogenous testosterone (n=21), XY treated with exogenous estradiol (n=13), untreated XX (n=20), and untreated XY (n=15). We performed single-cell RNA-sequencing of 358,426 peripheral blood mononuclear cells. Across the autosomes, 8 genes responded with a significant change in expression to testosterone, 34 to estradiol, and 32 to sex chromosome complement with no overlap between the groups. No sex-chromosomal genes responded significantly to testosterone or estradiol, but X-linked genes responded to sex chromosome complement in a remarkably stable manner across cell types. Through leveraging a four-state study design, we successfully separated the independent actions of testosterone, estradiol, and sex chromosome complement on genome-wide gene expression in humans.
