## Supplementary material for "Independent effects of testosterone, estradiol, and sex chromosomes on gene expression in immune cells of trans- and cisgender individuals": Table S2: Table S2.xlsx

### Sheet: Significant Autosomal Genes
Table S2. Responses of all significant autosomal genes to testosterone, estradiol, or sex chromosome complement, related to Figure 3.
gene	chromosome	baseMean	log2FoldChange	lfcSE	stat	pvalue	padj	cell	covariate
HAUS6	chr9	63.0631	-0.259365	0.0663385	-3.90972	9.24029e-05	0.0213451	B	sex chromosome complement
NMI	chr2	73.4253	0.365248	0.0926421	3.94257	8.0612e-05	0.0193662	B	sex chromosome complement
SFXN3	chr10	64.8022	-0.568113	0.104045	-5.46025	4.7547e-08	1.29803e-05	B	sex chromosome complement
CD24	chr6	33.5628	0.431168	0.0921883	4.67704	2.91048e-06	0.00124481	CD14	sex chromosome complement
GP6	chr19_KI270938v1_alt	97.1458	-0.479018	0.0947487	-5.05567	4.2889e-07	0.000193091	CD14	sex chromosome complement
GPR160	chr3	150.142	0.476519	0.0925322	5.14976	2.60814e-07	0.002231	CD14	estradiol
SECTM1	chr17	775.246	-0.41728	0.0899631	-4.63834	3.51217e-06	0.0150216	CD14	estradiol
SOX4	chr6	747.212	0.392697	0.0892294	4.40098	1.07765e-05	0.0307275	CD14	estradiol
ADA	chr20	96.3101	-0.360245	0.0832049	-4.32962	1.49369e-05	0.00643778	CD16	sex chromosome complement
C17orf89	chr17	53.7909	0.3693	0.0869268	4.24841	2.15297e-05	0.0088575	CD16	sex chromosome complement
HLA-DOA	chr6_GL000256v2_alt	29.9154	0.449541	0.114293	3.93324	8.381e-05	0.0316068	CD16	sex chromosome complement
ICAM3	chr19	201.594	-0.402686	0.0751782	-5.35642	8.48888e-08	5.48806e-05	CD16	sex chromosome complement
IL27RA	chr19	42.2996	0.530884	0.109099	4.86609	1.1383e-06	0.000572377	CD16	sex chromosome complement
FCGR1B	chr1	16.1855	-1.12165	0.231468	-4.84581	1.26095e-06	0.0114129	CD16	estradiol
SFXN3	chr10	143.053	-0.365578	0.0740646	-4.93593	7.97683e-07	0.000199337	CD4 naïve	sex chromosome complement
C17orf89	chr17	162.742	0.306855	0.0735989	4.16929	3.05556e-05	0.00790754	CD4 TCM	sex chromosome complement
LINC00116	chr2	127.042	0.321433	0.08692	3.69804	0.000217271	0.0481954	CD4 TCM	sex chromosome complement
NLRC5	chr16	104.156	0.258402	0.0655787	3.94033	8.13708e-05	0.0194382	CD4 TCM	sex chromosome complement
SFXN3	chr10	93.5567	-0.311962	0.0809441	-3.85404	0.000116184	0.0267266	CD4 TCM	sex chromosome complement
C19orf43	chr19	835.591	-0.275015	0.0708083	-3.88393	0.00010278	0.0426804	CD4 TCM	estradiol
KDELR2	chr7	128.669	-0.324341	0.0847663	-3.8263	0.000130086	0.0463366	CD4 TCM	estradiol
MYDGF	chr19	193.763	-0.342562	0.08078	-4.24068	2.22847e-05	0.0198446	CD4 TCM	estradiol
PDIA3	chr15	499.639	-0.276445	0.0561989	-4.91905	8.69665e-07	0.00309775	CD4 TCM	estradiol
PPM1G	chr2	274.803	-0.289505	0.0697648	-4.14973	3.32874e-05	0.0237139	CD4 TCM	estradiol
PRELID1	chr5	245.162	-0.332568	0.0848864	-3.9178	8.93612e-05	0.0426804	CD4 TCM	estradiol
PYURF	chr4	265.292	-0.313535	0.0809699	-3.87224	0.000107839	0.0426804	CD4 TCM	estradiol
SDF2L1	chr22	157.176	-0.422112	0.0985135	-4.28481	1.82896e-05	0.0198446	CD4 TCM	estradiol
SRSF4	chr1	164.493	-0.264324	0.0603095	-4.38279	1.17168e-05	0.0198446	CD4 TCM	estradiol
TNFRSF25	chr1	202.101	-0.273248	0.0694119	-3.93662	8.2638e-05	0.0426804	CD4 TCM	estradiol
ATP8B4	chr15	40.5976	-0.484076	0.117291	-4.12713	3.67318e-05	0.0102415	CD56 dim NK	sex chromosome complement
CD160	chr1	277.013	-0.344014	0.0798472	-4.3084	1.64437e-05	0.00480313	CD56 dim NK	sex chromosome complement
GLCCI1	chr7	68.3966	-0.305634	0.081909	-3.73138	0.000190435	0.0383653	CD56 dim NK	sex chromosome complement
HOPX	chr4	965.561	-0.257545	0.0691053	-3.72685	0.00019389	0.0383653	CD56 dim NK	sex chromosome complement
MAF	chr16	128.775	0.442426	0.117741	3.75763	0.00017153	0.0362816	CD56 dim NK	sex chromosome complement
SFXN3	chr10	88.8587	-0.514988	0.0956948	-5.38157	7.38387e-08	2.38382e-05	CD56 dim NK	sex chromosome complement
TMX4	chr20	171.144	-0.228159	0.0556384	-4.10075	4.11809e-05	0.0109828	CD56 dim NK	sex chromosome complement
CCDC85B	chr11	322.445	-0.40427	0.106097	-3.81038	0.000138754	0.0383307	CD56 dim NK	estradiol
CYBA	chr16	2348.94	-0.392762	0.106407	-3.69114	0.000223251	0.0418222	CD56 dim NK	estradiol
GTF3A	chr13	355.772	-0.317466	0.0845188	-3.75616	0.000172538	0.0418222	CD56 dim NK	estradiol
JTB	chr1	298.364	-0.255963	0.0615537	-4.15837	3.2052e-05	0.0301867	CD56 dim NK	estradiol
PDIA3	chr15	554.146	-0.288447	0.0707934	-4.07449	4.61158e-05	0.0301867	CD56 dim NK	estradiol
PFN1	chr17	2772.58	-0.304894	0.0619467	-4.92188	8.57164e-07	0.00189433	CD56 dim NK	estradiol
PRELID1	chr5	234.168	-0.317803	0.0819396	-3.87851	0.0001051	0.0383307	CD56 dim NK	estradiol
PYURF	chr4	129.712	-0.291604	0.07636	-3.8188	0.0001341	0.0383307	CD56 dim NK	estradiol
SDF2L1	chr22	175.176	-0.473599	0.117377	-4.03485	5.46365e-05	0.0301867	CD56 dim NK	estradiol
TMCO1	chr1	160.132	-0.253704	0.0688141	-3.6868	0.000227089	0.0418222	CD56 dim NK	estradiol
UBA2	chr19	105.492	-0.239243	0.0611091	-3.91502	9.03976e-05	0.0383307	CD56 dim NK	estradiol
XBP1	chr22	277.058	-0.340287	0.0917531	-3.70873	0.000208301	0.0418222	CD56 dim NK	estradiol
CD8A	chr2	625.636	0.243853	0.0613862	3.97244	7.11398e-05	0.0146785	CD8 naïve	sex chromosome complement
CLSTN1	chr1	112.213	0.222684	0.0594454	3.74603	0.000179657	0.0355864	CD8 naïve	sex chromosome complement
SFXN3	chr10	74.1545	-0.366441	0.0808505	-4.53233	5.8337e-06	0.00125602	CD8 naïve	sex chromosome complement
BORCS5	chr12_KN538369v1_fix	104.235	0.442366	0.0888799	4.97712	6.45388e-07	0.00378326	CD8 naïve	testosterone
ADAM19	chr5	3.20664	1.41457	0.341174	4.14617	3.3808e-05	0.0235134	CD8 TCM	sex chromosome complement
GIMAP1	chr7	12.2217	0.78765	0.175859	4.47888	7.50369e-06	0.00562026	CD8 TCM	sex chromosome complement
NDUFA6	chr22_KN196485v1_alt	61.9497	-0.301115	0.0786817	-3.827	0.000129713	0.0395352	CD8 TEM	sex chromosome complement
LIMA1	chr12	20.777	0.43697	0.116454	3.7523	0.000175222	0.0424038	CD8 TEMRA	sex chromosome complement
XCL2	chr1	38.9332	-0.997079	0.253094	-3.93956	8.163e-05	0.0215503	CD8 TEMRA	sex chromosome complement
EEF1G	chr11	421.601	-0.223987	0.0601797	-3.72197	0.000197677	0.0194519	CD8 TEMRA	testosterone
RPL21	chr13	2254.08	-0.204832	0.055087	-3.71834	0.000200535	0.0194519	CD8 TEMRA	testosterone
IL32	chr16	1269.88	-0.323502	0.085732	-3.77341	0.000161032	0.0194519	CD8 TEMRA	testosterone
RPL7	chr8	924.959	-0.225107	0.064984	-3.46404	0.000532137	0.0258086	CD8 TEMRA	testosterone
RPL3	chr22	3033.68	-0.194413	0.0555686	-3.49861	0.000467687	0.0258086	CD8 TEMRA	testosterone
CCNI	chr4	277.981	-0.167533	0.0497954	-3.36444	0.000766998	0.0318852	CD8 TEMRA	testosterone
FTL	chr19	1367.35	-0.196897	0.0611528	-3.21976	0.00128299	0.0466686	CD8 TEMRA	testosterone
ALOX5AP	chr13	30.8703	-0.565664	0.144157	-3.92396	8.71057e-05	0.0452124	cDC	sex chromosome complement
MZT2B	chr2	213.55	-0.405999	0.087787	-4.62482	3.74926e-06	0.0369752	cDC	estradiol
C1orf162	chr1	39.1583	-0.775412	0.205829	-3.76727	0.000165043	0.0362362	MAIT	sex chromosome complement
GCHFR	chr15	41.6962	-0.535153	0.0963809	-5.55248	2.81649e-08	1.04351e-05	MAIT	sex chromosome complement
HIPK2	chr7	39.2028	0.413233	0.104168	3.96698	7.27882e-05	0.0179787	MAIT	sex chromosome complement
IL32	chr16	1810.41	0.252273	0.0656746	3.84126	0.000122405	0.0279082	MAIT	sex chromosome complement
LINC00116	chr2	46.6398	0.420721	0.100936	4.16821	3.06999e-05	0.00791256	MAIT	sex chromosome complement
PECAM1	chr17	32.3876	-0.571758	0.127563	-4.48216	7.38907e-06	0.00208583	MAIT	sex chromosome complement
RPLP1	chr15	10634.3	0.18684	0.0426089	4.385	1.15985e-05	0.00312527	MAIT	sex chromosome complement
SFXN3	chr10	51.2867	-0.371861	0.0966117	-3.84903	0.000118587	0.0279082	MAIT	sex chromosome complement
CYBA	chr16	822.383	-0.377948	0.0987572	-3.82704	0.000129695	0.0473386	MAIT	estradiol
ITM2B	chr13	779.615	-0.289266	0.0767274	-3.77005	0.000163213	0.0474998	MAIT	estradiol
LTB	chr6_GL000256v2_alt	1562.66	-0.522125	0.13045	-4.00249	6.26788e-05	0.0309609	MAIT	estradiol
MRPS34	chr16	71.8584	-0.443539	0.118127	-3.75475	0.000173515	0.0474998	MAIT	estradiol
MZT2B	chr2	391.514	-0.350824	0.0845629	-4.14867	3.3441e-05	0.0274634	MAIT	estradiol
OSBPL8	chr12	144.907	-0.247019	0.0619039	-3.99035	6.59746e-05	0.0309609	MAIT	estradiol
PFN1	chr17	1173.36	-0.264063	0.0672342	-3.92751	8.58288e-05	0.0352434	MAIT	estradiol
PGLS	chr19	80.9371	-0.344037	0.0928028	-3.70718	0.00020958	0.0491764	MAIT	estradiol
PRRC2B	chr9	72.3467	0.311183	0.0822066	3.78538	0.000153474	0.0474998	MAIT	estradiol
RANBP1	chr22	94.9103	-0.362258	0.0849211	-4.26582	1.99173e-05	0.0274634	MAIT	estradiol
TAP1	chr6_GL000256v2_alt	67.5704	-0.382685	0.102771	-3.72366	0.000196354	0.0491764	MAIT	estradiol
TNFSF12	chr17	50.1252	-0.428312	0.0908272	-4.71568	2.40903e-06	0.00791366	MAIT	estradiol
UBE2D2	chr5	224.739	-0.237714	0.0564418	-4.21166	2.53497e-05	0.0274634	MAIT	estradiol
VIM	chr10	934.907	-0.335578	0.0825843	-4.06346	4.83503e-05	0.0309609	MAIT	estradiol
