## Supplementary material for "Independent effects of testosterone, estradiol, and sex chromosomes on gene expression in immune cells of trans- and cisgender individuals": Table S5: Table S5.xlsx

### Sheet: Sex chromosome complement
Table S5. Responses of all significant X-chromosomal genes to testosterone, estradiol, or sex chromosome complement, related to Figure 5.
gene	chromosome	baseMean	log2FoldChange	lfcSE	stat	pvalue	padj	cell	covariate
ALG13	chrX	359.984	-0.210435	0.0559469	-3.76134	0.000169008	0.0334354	CD4 naïve	sex chromosome complement
AP1S2	chrX	168.669	-0.294843	0.0528643	-5.57737	2.44188e-08	7.58325e-06	CD4 TCM	sex chromosome complement
ARSD	chrX	377.518	-0.396101	0.0410936	-9.63899	5.47255e-22	3.90101e-19	CD14	sex chromosome complement
CA5B	chrX	245.114	-0.197241	0.0509294	-3.87283	0.000107577	0.0222076	CD4 naïve	sex chromosome complement
CA5B	chrX	175.413	-0.373839	0.05387	-6.93964	3.93089e-12	1.35638e-09	CD4 TCM	sex chromosome complement
CA5B	chrX	101.161	-0.387139	0.0622148	-6.22263	4.88895e-10	1.8743e-07	CD56 dim NK	sex chromosome complement
CA5B	chrX	44.4657	-0.351125	0.0927091	-3.78738	0.000152242	0.0440817	CD8 TEM	sex chromosome complement
CA5B	chrX	47.3207	-0.40502	0.0774214	-5.23137	1.68259e-07	6.51499e-05	CD8 TEMRA	sex chromosome complement
CXorf38	chrX	111.737	-0.390833	0.060466	-6.46368	1.02185e-10	3.23013e-08	B	sex chromosome complement
CXorf38	chrX	212.574	-0.252904	0.0525392	-4.81363	1.48217e-06	0.000351866	CD4 naïve	sex chromosome complement
CXorf38	chrX	115.729	-0.287729	0.0581478	-4.94823	7.48899e-07	0.000211428	CD4 TCM	sex chromosome complement
CXorf38	chrX	97.2583	-0.38473	0.0632145	-6.0861	1.15695e-09	4.17454e-07	CD56 dim NK	sex chromosome complement
CXorf38	chrX	108.705	-0.360469	0.0617845	-5.8343	5.40175e-09	1.48608e-06	CD8 naïve	sex chromosome complement
CXorf38	chrX	42.9749	-0.356231	0.0811046	-4.39224	1.12189e-05	0.00342945	CD8 TEMRA	sex chromosome complement
CXorf38	chrX	56.2955	-0.46897	0.0719923	-6.51417	7.30902e-11	3.33292e-08	MAIT	sex chromosome complement
DDX3X	chrX	530.99	-0.676435	0.0785208	-8.61473	7.01093e-18	2.80718e-15	B	sex chromosome complement
DDX3X	chrX	3052.39	-0.255214	0.0580535	-4.39618	1.1017e-05	0.0044876	CD14	sex chromosome complement
DDX3X	chrX	393.963	-0.255675	0.0620092	-4.12317	3.73688e-05	0.0147054	CD16	sex chromosome complement
DDX3X	chrX	1189.21	-0.616624	0.050285	-12.2626	1.43847e-34	6.20894e-32	CD4 naïve	sex chromosome complement
DDX3X	chrX	742.31	-0.622626	0.0585785	-10.6289	2.18639e-26	1.13164e-23	CD4 TCM	sex chromosome complement
DDX3X	chrX	82.9132	-0.453011	0.0934141	-4.8495	1.23775e-06	0.00064294	CD56 bright	sex chromosome complement
DDX3X	chrX	532.136	-0.64385	0.0930549	-6.91903	4.54748e-12	2.32452e-09	CD56 dim NK	sex chromosome complement
DDX3X	chrX	614.696	-0.668715	0.0528437	-12.6546	1.05551e-36	5.80764e-34	CD8 naïve	sex chromosome complement
DDX3X	chrX	33.8278	-0.490642	0.120695	-4.06513	4.80051e-05	0.0311617	CD8 TCM	sex chromosome complement
DDX3X	chrX	232.601	-0.675075	0.0802248	-8.41479	3.93589e-17	2.27927e-14	CD8 TEM	sex chromosome complement
DDX3X	chrX	234.08	-0.665419	0.0754805	-8.81578	1.18859e-18	6.27577e-16	CD8 TEMRA	sex chromosome complement
DDX3X	chrX	216.65	-0.352542	0.0620237	-5.68398	1.31594e-08	1.08148e-05	cDC	sex chromosome complement
DDX3X	chrX	11.5313	-0.832794	0.19743	-4.21818	2.46287e-05	0.0164865	dnT	sex chromosome complement
DDX3X	chrX	404.458	-0.737982	0.0811001	-9.09964	9.06289e-20	5.37248e-17	MAIT	sex chromosome complement
DDX3X	chrX	55.9563	-0.503337	0.0920422	-5.46855	4.53742e-08	4.08822e-05	pDC	sex chromosome complement
DDX3X	chrX	108.496	-0.575566	0.0695867	-8.2712	1.32614e-16	8.06557e-14	Treg	sex chromosome complement
EIF1AX	chrX	340.781	-0.78755	0.0413784	-19.0329	9.1096e-81	7.81604e-78	B	sex chromosome complement
EIF1AX	chrX	1203.09	-0.616648	0.0455529	-13.537	9.46207e-42	1.01173e-38	CD14	sex chromosome complement
EIF1AX	chrX	172.395	-0.536075	0.0627545	-8.54242	1.31437e-17	1.48705e-14	CD16	sex chromosome complement
EIF1AX	chrX	831.414	-0.705799	0.0353877	-19.9447	1.66497e-88	1.12933e-85	CD4 naïve	sex chromosome complement
EIF1AX	chrX	440.649	-0.752152	0.0455622	-16.5082	3.20053e-61	2.48481e-58	CD4 TCM	sex chromosome complement
EIF1AX	chrX	38.4194	-0.691035	0.0915383	-7.54914	4.38154e-14	2.92624e-11	CD56 bright	sex chromosome complement
EIF1AX	chrX	231.272	-0.686701	0.0676069	-10.1573	3.07621e-24	2.69564e-21	CD56 dim NK	sex chromosome complement
EIF1AX	chrX	446.868	-0.703092	0.0417927	-16.8233	1.64637e-63	1.16469e-60	CD8 naïve	sex chromosome complement
EIF1AX	chrX	26.3988	-0.627879	0.101367	-6.19409	5.86233e-10	6.34239e-07	CD8 TCM	sex chromosome complement
EIF1AX	chrX	126.975	-0.791661	0.0633537	-12.4959	7.85989e-36	6.50237e-33	CD8 TEM	sex chromosome complement
EIF1AX	chrX	126.016	-0.758557	0.0619085	-12.2529	1.62152e-34	1.3454e-31	CD8 TEMRA	sex chromosome complement
EIF1AX	chrX	126.358	-0.646722	0.0665247	-9.72152	2.44103e-22	2.67482e-19	cDC	sex chromosome complement
EIF1AX	chrX	216.273	-0.63805	0.0637037	-10.0159	1.29777e-23	9.61646e-21	MAIT	sex chromosome complement
EIF1AX	chrX	34.6873	-0.520246	0.102271	-5.08692	3.6392e-07	0.000298083	pDC	sex chromosome complement
EIF1AX	chrX	22.6731	-0.837611	0.184047	-4.55108	5.33702e-06	0.00538185	Plasmablast	sex chromosome complement
EIF1AX	chrX	60.8269	-0.689942	0.0804493	-8.57612	9.81311e-18	6.63148e-15	Treg	sex chromosome complement
EIF2S3	chrX	717.061	-0.631052	0.0355017	-17.7753	1.09905e-70	8.25115e-68	B	sex chromosome complement
EIF2S3	chrX	2224.18	-0.271794	0.0529944	-5.12873	2.91708e-07	0.000138626	CD14	sex chromosome complement
EIF2S3	chrX	304.338	-0.28033	0.0469981	-5.9647	2.45084e-09	2.0166e-06	CD16	sex chromosome complement
EIF2S3	chrX	1720.74	-0.554374	0.038218	-14.5056	1.11709e-47	5.89328e-45	CD4 naïve	sex chromosome complement
EIF2S3	chrX	802.534	-0.549921	0.0453395	-12.129	7.41775e-34	4.60717e-31	CD4 TCM	sex chromosome complement
EIF2S3	chrX	50.6077	-0.552187	0.0855673	-6.45324	1.09481e-10	6.39777e-08	CD56 bright	sex chromosome complement
EIF2S3	chrX	308.241	-0.687568	0.0508373	-13.5249	1.11535e-41	1.14026e-38	CD56 dim NK	sex chromosome complement
EIF2S3	chrX	885.572	-0.552116	0.0427468	-12.916	3.65821e-38	2.26443e-35	CD8 naïve	sex chromosome complement
EIF2S3	chrX	30.9251	-0.591932	0.103641	-5.71138	1.12066e-08	9.91991e-06	CD8 TCM	sex chromosome complement
EIF2S3	chrX	176	-0.602013	0.0652685	-9.22364	2.87186e-20	1.84788e-17	CD8 TEM	sex chromosome complement
EIF2S3	chrX	171.314	-0.679532	0.0561551	-12.101	1.04349e-33	7.57573e-31	CD8 TEMRA	sex chromosome complement
EIF2S3	chrX	208.536	-0.298015	0.0577849	-5.15731	2.50527e-07	0.000176478	cDC	sex chromosome complement
EIF2S3	chrX	12.9648	-0.729921	0.164523	-4.43658	9.14009e-06	0.00679819	dnT	sex chromosome complement
EIF2S3	chrX	290.214	-0.5698	0.0550833	-10.3443	4.43984e-25	3.75991e-22	MAIT	sex chromosome complement
EIF2S3	chrX	23.0657	-0.510631	0.115747	-4.41163	1.02597e-05	0.00940532	Plasmablast	sex chromosome complement
EIF2S3	chrX	122.344	-0.546294	0.0608668	-8.97525	2.82706e-19	2.14927e-16	Treg	sex chromosome complement
IGBP1	chrX	56.7858	-0.283516	0.0730125	-3.88312	0.000103124	0.0368942	Treg	sex chromosome complement
KDM5C	chrX	52.1586	-0.786021	0.0734069	-10.7077	9.3634e-27	4.68638e-24	B	sex chromosome complement
KDM5C	chrX	254.241	-0.49805	0.0405702	-12.2763	1.21475e-34	1.03909e-31	CD14	sex chromosome complement
KDM5C	chrX	29.5856	-0.629277	0.109446	-5.74967	8.94191e-09	6.74443e-06	CD16	sex chromosome complement
KDM5C	chrX	60.0716	-0.68884	0.0755207	-9.12121	7.42912e-20	3.07615e-17	CD4 TCM	sex chromosome complement
KDM5C	chrX	41.1379	-0.627104	0.0917866	-6.83219	8.36257e-12	3.94585e-09	CD56 dim NK	sex chromosome complement
KDM5C	chrX	54.8996	-0.583174	0.0821434	-7.09946	1.25242e-12	3.87623e-10	CD8 naïve	sex chromosome complement
KDM5C	chrX	17.8124	-0.53456	0.126514	-4.2253	2.38618e-05	0.00767686	CD8 TEM	sex chromosome complement
KDM5C	chrX	15.5101	-0.631311	0.137705	-4.58452	4.55039e-06	0.00299173	cDC	sex chromosome complement
KDM5C	chrX	24.6519	-0.675359	0.105587	-6.39623	1.59264e-10	6.74369e-08	MAIT	sex chromosome complement
KDM6A	chrX	60.2327	-0.83667	0.081443	-10.2731	9.31943e-25	4.30558e-22	B	sex chromosome complement
KDM6A	chrX	316.568	-0.61287	0.0536394	-11.4258	3.10944e-30	2.41802e-27	CD14	sex chromosome complement
KDM6A	chrX	42.7295	-0.672774	0.0895306	-7.51446	5.71477e-14	5.74715e-11	CD16	sex chromosome complement
KDM6A	chrX	136.327	-0.779854	0.0766248	-10.1776	2.49704e-24	9.11996e-22	CD4 naïve	sex chromosome complement
KDM6A	chrX	80.5159	-0.805398	0.0793754	-10.1467	3.42774e-24	1.63767e-21	CD4 TCM	sex chromosome complement
KDM6A	chrX	56.3162	-0.754618	0.0936283	-8.05972	7.64713e-16	4.26432e-13	CD56 dim NK	sex chromosome complement
KDM6A	chrX	66.1402	-0.900954	0.0956554	-9.41874	4.56528e-21	1.73902e-18	CD8 naïve	sex chromosome complement
KDM6A	chrX	23.4539	-0.94174	0.127821	-7.36767	1.73632e-13	9.14094e-11	CD8 TEM	sex chromosome complement
KDM6A	chrX	27.2598	-0.96408	0.106988	-9.01109	2.04018e-19	1.18494e-16	CD8 TEMRA	sex chromosome complement
KDM6A	chrX	18.7122	-0.61342	0.139548	-4.39576	1.10385e-05	0.00680386	cDC	sex chromosome complement
KDM6A	chrX	35.1819	-0.97639	0.105321	-9.27059	1.85117e-20	1.2193e-17	MAIT	sex chromosome complement
KDM6A	chrX	14.601	-0.836399	0.151519	-5.52009	3.38822e-08	1.71726e-05	Treg	sex chromosome complement
MSN	chrX	885.481	-0.207337	0.0534236	-3.881	0.000104026	0.0245422	CD56 dim NK	sex chromosome complement
OFD1	chrX	200.897	-0.242523	0.052809	-4.59246	4.38059e-06	0.00109624	B	sex chromosome complement
PRKX	chrX	86.3428	-0.335904	0.0595087	-5.64462	1.65549e-08	4.73471e-06	B	sex chromosome complement
PRKX	chrX	566.64	-0.505097	0.0403167	-12.5282	5.23089e-36	4.97167e-33	CD14	sex chromosome complement
PRKX	chrX	75.0041	-0.37538	0.0754113	-4.97777	6.4322e-07	0.000342458	CD16	sex chromosome complement
PRKX	chrX	184.197	-0.435979	0.0528352	-8.25168	1.56182e-16	4.6347e-14	CD4 naïve	sex chromosome complement
PRKX	chrX	146.334	-0.417165	0.0677301	-6.15922	7.31022e-10	2.38967e-07	CD4 TCM	sex chromosome complement
PRKX	chrX	111.566	-0.35664	0.087885	-4.05803	4.94877e-05	0.0126482	CD56 dim NK	sex chromosome complement
PRKX	chrX	81.7239	-0.388993	0.0595983	-6.52691	6.71382e-11	1.9557e-08	CD8 naïve	sex chromosome complement
PRKX	chrX	45.5714	-0.442595	0.109669	-4.03574	5.44314e-05	0.0150542	CD8 TEMRA	sex chromosome complement
PRKX	chrX	33.3888	-0.543343	0.101682	-5.34358	9.11293e-08	6.91321e-05	cDC	sex chromosome complement
PRKX	chrX	60.1998	-0.507322	0.100105	-5.0679	4.02231e-07	0.000125496	MAIT	sex chromosome complement
PUDP	chrX	113.586	-0.698126	0.0893751	-7.81119	5.66498e-15	3.4613e-12	CD14	sex chromosome complement
PUDP	chrX	14.6175	-0.763088	0.15152	-5.0362	4.74853e-07	0.000268619	CD16	sex chromosome complement
RBBP7	chrX	122.73	-0.300189	0.0634071	-4.73431	2.19803e-06	0.000674136	CD56 dim NK	sex chromosome complement
RPS4X	chrX	10212.6	-0.577519	0.0527115	-10.9562	6.20279e-28	3.38672e-25	B	sex chromosome complement
RPS4X	chrX	16602.2	-0.495199	0.0654094	-7.57076	3.7104e-14	2.11592e-11	CD14	sex chromosome complement
RPS4X	chrX	2814.32	-0.470483	0.0677925	-6.94004	3.91988e-12	3.54788e-09	CD16	sex chromosome complement
RPS4X	chrX	32155.7	-0.553343	0.0542751	-10.1951	2.08431e-24	8.24693e-22	CD4 naïve	sex chromosome complement
RPS4X	chrX	17536.5	-0.563938	0.0438837	-12.8507	8.51868e-38	5.87883e-35	CD4 TCM	sex chromosome complement
RPS4X	chrX	794.008	-0.558727	0.0571745	-9.77231	1.48038e-22	1.15347e-19	CD56 bright	sex chromosome complement
RPS4X	chrX	3370.61	-0.54505	0.0605801	-8.99717	2.31603e-19	1.42065e-16	CD56 dim NK	sex chromosome complement
RPS4X	chrX	17756.5	-0.560907	0.0517103	-10.8471	2.05855e-27	8.49495e-25	CD8 naïve	sex chromosome complement
RPS4X	chrX	445.535	-0.674447	0.0669613	-10.0722	7.33211e-24	1.42785e-20	CD8 TCM	sex chromosome complement
RPS4X	chrX	3646.22	-0.601079	0.0645113	-9.31743	1.19197e-20	8.62837e-18	CD8 TEM	sex chromosome complement
RPS4X	chrX	3048.59	-0.55405	0.0541689	-10.2282	1.48262e-24	9.56781e-22	CD8 TEMRA	sex chromosome complement
RPS4X	chrX	2874.8	-0.630359	0.0547387	-11.5158	1.09864e-30	1.35434e-27	cDC	sex chromosome complement
RPS4X	chrX	152.265	-0.609887	0.0739024	-8.2526	1.54989e-16	2.59374e-13	dnT	sex chromosome complement
RPS4X	chrX	524.619	-0.736258	0.0935814	-7.86757	3.6161e-15	6.16304e-12	HSPC	sex chromosome complement
RPS4X	chrX	5837.88	-0.477261	0.0457405	-10.4341	1.73249e-25	1.7117e-22	MAIT	sex chromosome complement
RPS4X	chrX	722.939	-0.68032	0.0679905	-10.0061	1.43277e-23	1.61366e-20	pDC	sex chromosome complement
RPS4X	chrX	517.037	-0.723509	0.0815074	-8.8766	6.89323e-19	1.15852e-15	Plasmablast	sex chromosome complement
RPS4X	chrX	2166.41	-0.579692	0.0588816	-9.84504	7.20078e-23	6.25645e-20	Treg	sex chromosome complement
SCML1	chrX	12.6723	0.690158	0.159791	4.31913	1.56645e-05	0.00908726	cDC	sex chromosome complement
SEPT6	chrX	1281.98	-0.313885	0.0365918	-8.57802	9.65185e-18	3.05513e-15	CD4 naïve	sex chromosome complement
SEPT6	chrX	637.726	-0.403073	0.0493012	-8.17573	2.94079e-16	1.07443e-13	CD4 TCM	sex chromosome complement
SEPT6	chrX	688.458	-0.326012	0.0395962	-8.23343	1.8192e-16	6.0058e-14	CD8 naïve	sex chromosome complement
SEPT6	chrX	45.886	-0.580207	0.10007	-5.79802	6.71037e-09	6.53389e-06	CD8 TCM	sex chromosome complement
SEPT6	chrX	161.995	-0.33272	0.0654968	-5.07993	3.77564e-07	0.000145765	CD8 TEM	sex chromosome complement
SEPT6	chrX	146.057	-0.33074	0.0791592	-4.17816	2.93872e-05	0.00853404	CD8 TEMRA	sex chromosome complement
SEPT6	chrX	33.3053	-0.745417	0.121209	-6.14986	7.75506e-10	7.41605e-07	dnT	sex chromosome complement
SEPT6	chrX	201.797	-0.182743	0.0490977	-3.72203	0.000197631	0.0418414	MAIT	sex chromosome complement
SEPT6	chrX	128.376	-0.415098	0.0598201	-6.9391	3.94602e-12	2.18179e-09	Treg	sex chromosome complement
SMC1A	chrX	129.934	-0.343289	0.0691132	-4.96706	6.79744e-07	0.000177502	B	sex chromosome complement
SMC1A	chrX	739.35	-0.310628	0.0542179	-5.72925	1.00879e-08	5.39322e-06	CD14	sex chromosome complement
SMC1A	chrX	264.432	-0.338371	0.0575574	-5.87884	4.13155e-09	1.15392e-06	CD4 naïve	sex chromosome complement
SMC1A	chrX	142.543	-0.326688	0.0715567	-4.56544	4.98447e-06	0.00134602	CD4 TCM	sex chromosome complement
SMC1A	chrX	131.392	-0.417273	0.062519	-6.67434	2.48352e-11	1.08814e-08	CD56 dim NK	sex chromosome complement
SMC1A	chrX	131.839	-0.352339	0.0656447	-5.36737	7.98948e-08	1.9782e-05	CD8 naïve	sex chromosome complement
SMC1A	chrX	30.6141	-0.528152	0.13244	-3.98787	6.6669e-05	0.0405723	CD8 TCM	sex chromosome complement
SMC1A	chrX	39.6572	-0.465782	0.100339	-4.64208	3.44916e-06	0.00117495	CD8 TEM	sex chromosome complement
SMC1A	chrX	52.8566	-0.447859	0.0881327	-5.08164	3.74192e-07	0.000135832	CD8 TEMRA	sex chromosome complement
SMC1A	chrX	62.1084	-0.365211	0.0928657	-3.93268	8.40052e-05	0.0452124	cDC	sex chromosome complement
SYAP1	chrX	217.211	-0.331835	0.0469583	-7.06659	1.58793e-12	5.61005e-10	B	sex chromosome complement
SYAP1	chrX	446.48	-0.309045	0.0578741	-5.33995	9.29731e-08	2.45242e-05	CD4 naïve	sex chromosome complement
SYAP1	chrX	288.315	-0.29583	0.0724306	-4.08432	4.42064e-05	0.0109826	CD4 TCM	sex chromosome complement
SYAP1	chrX	294.184	-0.380717	0.0956388	-3.98078	6.86902e-05	0.0168538	CD56 dim NK	sex chromosome complement
SYAP1	chrX	226.311	-0.338353	0.0596961	-5.66792	1.4454e-08	3.76718e-06	CD8 naïve	sex chromosome complement
SYAP1	chrX	119.919	-0.441429	0.0960564	-4.59552	4.31671e-06	0.00147479	CD8 TEMRA	sex chromosome complement
SYAP1	chrX	155.853	-0.477847	0.0964421	-4.95475	7.24221e-07	0.000214659	MAIT	sex chromosome complement
SYAP1	chrX	50.5064	-0.397307	0.0882084	-4.50419	6.66278e-06	0.00253269	Treg	sex chromosome complement
TRAPPC2	chrX	123.98	-0.31636	0.0537355	-5.88735	3.92438e-09	1.17849e-06	B	sex chromosome complement
TRAPPC2	chrX	61.1904	-0.271817	0.0722634	-3.76147	0.000168915	0.0424038	CD8 TEMRA	sex chromosome complement
TRAPPC2	chrX	73.2266	-0.401939	0.0767266	-5.23859	1.61808e-07	5.32889e-05	MAIT	sex chromosome complement
TXLNG	chrX	71.5834	-0.770045	0.0761109	-10.1174	4.6246e-24	1.98395e-21	B	sex chromosome complement
TXLNG	chrX	167.973	-0.547991	0.0630792	-8.68735	3.70982e-18	1.25816e-15	CD4 naïve	sex chromosome complement
TXLNG	chrX	100.796	-0.579944	0.0645249	-8.98791	2.51967e-19	9.78103e-17	CD4 TCM	sex chromosome complement
TXLNG	chrX	40.0166	-0.664358	0.105764	-6.28151	3.353e-10	1.37115e-07	CD56 dim NK	sex chromosome complement
TXLNG	chrX	99.7221	-0.56165	0.0669439	-8.38986	4.86718e-17	1.72159e-14	CD8 naïve	sex chromosome complement
TXLNG	chrX	31.3713	-0.664059	0.101969	-6.51234	7.39896e-11	3.29595e-08	CD8 TEM	sex chromosome complement
TXLNG	chrX	25.2911	-0.773071	0.126636	-6.10465	1.03025e-09	4.27407e-07	CD8 TEMRA	sex chromosome complement
TXLNG	chrX	50.6836	-0.712236	0.0965191	-7.37922	1.59215e-13	8.58027e-11	MAIT	sex chromosome complement
TXLNG	chrX	16.3446	-0.671016	0.138243	-4.85387	1.21074e-06	0.000525979	Treg	sex chromosome complement
UBA1	chrX	620	-0.197597	0.0355021	-5.56579	2.60962e-08	1.3131e-05	CD14	sex chromosome complement
UBA1	chrX	166.928	-0.18483	0.0449519	-4.11174	3.92697e-05	0.00847511	CD4 naïve	sex chromosome complement
UBA1	chrX	74.075	-0.243711	0.0644131	-3.78357	0.000154595	0.0338673	CD56 dim NK	sex chromosome complement
UBA1	chrX	84.8051	-0.280911	0.0613928	-4.57562	4.74801e-06	0.00106874	CD8 naïve	sex chromosome complement
USP9X	chrX	197.421	-0.469008	0.0665491	-7.04755	1.82098e-12	6.07602e-10	B	sex chromosome complement
USP9X	chrX	433.464	-0.243862	0.055713	-4.37711	1.20262e-05	0.00271906	CD4 naïve	sex chromosome complement
USP9X	chrX	263.44	-0.333375	0.0657843	-5.06769	4.02663e-07	0.000119092	CD4 TCM	sex chromosome complement
USP9X	chrX	158.284	-0.407439	0.0717704	-5.67698	1.37096e-08	4.67193e-06	CD56 dim NK	sex chromosome complement
USP9X	chrX	206.534	-0.321434	0.0656449	-4.89655	9.7533e-07	0.000229992	CD8 naïve	sex chromosome complement
USP9X	chrX	77.6173	-0.361871	0.0719475	-5.02965	4.91372e-07	0.000177846	CD8 TEM	sex chromosome complement
USP9X	chrX	81.4996	-0.391623	0.0866443	-4.5199	6.18702e-06	0.00199634	CD8 TEMRA	sex chromosome complement
USP9X	chrX	112.5	-0.428169	0.0795391	-5.38312	7.32059e-08	2.55273e-05	MAIT	sex chromosome complement
XIST	chrX	477.342	-7.091	0.150677	-47.061	0	0	B	sex chromosome complement
XIST	chrX	2231.73	-6.69763	0.0993303	-67.4279	0	0	CD14	sex chromosome complement
XIST	chrX	319.553	-6.51029	0.162031	-40.1794	0	0	CD16	sex chromosome complement
XIST	chrX	1094.57	-7.61097	0.148681	-51.1898	0	0	CD4 naïve	sex chromosome complement
XIST	chrX	531.426	-7.34313	0.169375	-43.3543	0	0	CD4 TCM	sex chromosome complement
XIST	chrX	56.0853	-6.85513	0.311694	-21.9932	3.3468e-107	7.82315e-104	CD56 bright	sex chromosome complement
XIST	chrX	425.078	-7.21573	0.175971	-41.0052	0	0	CD56 dim NK	sex chromosome complement
XIST	chrX	485.165	-7.18303	0.173823	-41.3239	0	0	CD8 naïve	sex chromosome complement
XIST	chrX	28.1283	-5.66531	0.340438	-16.6412	3.50468e-62	1.70625e-58	CD8 TCM	sex chromosome complement
XIST	chrX	157.014	-7.26194	0.239455	-30.3269	5.06838e-202	1.46755e-198	CD8 TEM	sex chromosome complement
XIST	chrX	210.062	-7.42667	0.221252	-33.5665	5.16589e-247	3.00035e-243	CD8 TEMRA	sex chromosome complement
XIST	chrX	159.001	-6.95157	0.234037	-29.7028	7.06179e-194	6.96434e-190	cDC	sex chromosome complement
XIST	chrX	10.2515	-5.52531	0.4314	-12.8079	1.48132e-37	4.95799e-34	dnT	sex chromosome complement
XIST	chrX	26.7466	-6.68517	0.440635	-15.1717	5.44829e-52	2.78571e-48	HSPC	sex chromosome complement
XIST	chrX	202.804	-7.0484	0.240253	-29.3374	3.46491e-189	1.027e-185	MAIT	sex chromosome complement
XIST	chrX	55.015	-6.77052	0.33111	-20.448	6.26116e-93	2.82065e-89	pDC	sex chromosome complement
XIST	chrX	24.3532	-6.47192	0.377726	-17.1339	8.29327e-66	4.18147e-62	Plasmablast	sex chromosome complement
XIST	chrX	94.6902	-6.96163	0.290678	-23.9496	9.32126e-127	2.83459e-123	Treg	sex chromosome complement
ZFX	chrX	167.814	-0.621881	0.0551264	-11.281	1.62876e-29	9.78235e-27	B	sex chromosome complement
ZFX	chrX	536.242	-0.430819	0.0512164	-8.41174	4.03971e-17	2.65813e-14	CD14	sex chromosome complement
ZFX	chrX	80.6417	-0.388011	0.0704358	-5.50872	3.61442e-08	2.51647e-05	CD16	sex chromosome complement
ZFX	chrX	329.363	-0.611706	0.0418506	-14.6164	2.20669e-48	1.30967e-45	CD4 naïve	sex chromosome complement
ZFX	chrX	180.265	-0.48421	0.0491259	-9.8565	6.42476e-23	2.8503e-20	CD4 TCM	sex chromosome complement
ZFX	chrX	17.814	-0.51127	0.120801	-4.23232	2.31298e-05	0.0108132	CD56 bright	sex chromosome complement
ZFX	chrX	122.94	-0.569316	0.0592975	-9.60102	7.91574e-22	6.06939e-19	CD56 dim NK	sex chromosome complement
ZFX	chrX	158.154	-0.628885	0.0559528	-11.2396	2.60621e-29	1.29059e-26	CD8 naïve	sex chromosome complement
ZFX	chrX	51.7169	-0.506663	0.0804821	-6.29534	3.06723e-10	1.26874e-07	CD8 TEM	sex chromosome complement
ZFX	chrX	59.4524	-0.596444	0.0752645	-7.92463	2.28826e-15	1.10752e-12	CD8 TEMRA	sex chromosome complement
ZFX	chrX	71.4557	-0.527071	0.0737905	-7.14281	9.14435e-13	4.51731e-10	MAIT	sex chromosome complement
ZFX	chrX	32.1243	-0.437217	0.0944829	-4.62747	3.70158e-06	0.00150087	Treg	sex chromosome complement
ZRSR2	chrX	130.373	-0.56239	0.0655752	-8.57626	9.80104e-18	3.67906e-15	B	sex chromosome complement
ZRSR2	chrX	243.545	-0.606227	0.048866	-12.4059	2.42762e-35	1.15263e-32	CD4 naïve	sex chromosome complement
ZRSR2	chrX	144.807	-0.677224	0.0584515	-11.5861	4.84761e-31	2.73713e-28	CD4 TCM	sex chromosome complement
ZRSR2	chrX	84.4227	-0.624666	0.0680673	-9.17719	4.42471e-20	3.01569e-17	CD56 dim NK	sex chromosome complement
ZRSR2	chrX	115.522	-0.658719	0.0600289	-10.9734	5.13289e-28	2.31073e-25	CD8 naïve	sex chromosome complement
ZRSR2	chrX	36.5632	-0.664046	0.0983467	-6.75209	1.4573e-11	7.03268e-09	CD8 TEM	sex chromosome complement
ZRSR2	chrX	45.4143	-0.597461	0.0904729	-6.60376	4.00865e-11	1.79094e-08	CD8 TEMRA	sex chromosome complement
ZRSR2	chrX	54.3363	-0.565873	0.0904608	-6.25545	3.96375e-10	1.56648e-07	MAIT	sex chromosome complement
ZRSR2	chrX	24.9843	-0.540766	0.104692	-5.16531	2.40042e-07	0.000112303	Treg	sex chromosome complement
CD99	PAR	34.6585	0.671935	0.131575	5.10684	3.27589e-07	0.000197667	CD16	sex chromosome complement
P2RY8	PAR	22.0423	0.618682	0.142096	4.35398	1.3369e-05	0.00605013	CD16	sex chromosome complement
P2RY8	PAR	149.903	0.334799	0.086721	3.86064	0.00011309	0.0256923	CD56 dim NK	sex chromosome complement
ZBED1	PAR	335.333	0.202781	0.0481548	4.21102	2.54225e-05	0.00988474	CD14	sex chromosome complement
ZBED1	PAR	34.9134	0.464558	0.0970889	4.78487	1.71094e-06	0.000815039	CD16	sex chromosome complement
