## Supplementary material for "Independent effects of testosterone, estradiol, and sex chromosomes on gene expression in immune cells of trans- and cisgender individuals": Table S6: Table S6.xlsx

### Sheet: Sheet1
Table S6. Mean-normalized pseudobulk counts for all X-chromosomal genes with non-zero counts in at least 10% of the cells for the given PBMC cell type, related to Figure 5.
gene symbol	Location	CD14	CD16	cDC	pDC	HSPC	plasmablast	B	CD4 T naive	CD4 TCM	DNT	CD8 T naive	CD8 TCM	CD8 TEM	CD8 TEMRA	Treg	MAIT	CD56 dim NK	CD56 bright NK
ABCB7	NPX	206.888	25.7919	18.8118	4.09235	2.87101	1.75741	52.7724	NA	NA	1.24819	51.028	3.24504	NA	NA	9.64939	NA	NA	NA
ABCD1	NPX	156.672	19.8321	8.93346	NA	NA	NA	NA	NA	NA	NA	NA	NA	NA	NA	NA	NA	NA	NA
ACOT9	NPX	454.772	95.6778	33.7863	4.84906	2.09546	3.02158	48.2949	74.5598	67.7928	1.94704	36.8722	5.03285	20.7372	21.753	14.1301	27.5773	37.736	5.73108
ACSL4	NPX	860.899	113.654	47.4982	7.19902	2.96122	3.13502	NA	NA	NA	1.23693	NA	4.68423	NA	20.1345	11.5997	NA	NA	NA
ADGRG4	NPX	NA	NA	NA	NA	NA	0.411221	NA	NA	NA	NA	NA	NA	NA	NA	NA	NA	NA	NA
AIFM1	NPX	181.106	30.3147	23.5624	4.03214	1.43437	5.0479	NA	NA	44.3449	1.60142	NA	6.69186	NA	NA	8.7146	NA	31.804	5.12358
ALG13	NPX	411.179	55.1347	35.0426	9.50582	3.8078	4.98261	195.598	359.984	188.217	3.3624	188.764	5.11417	55.2741	46.2331	31.5464	85.088	95.5245	15.37
AMMECR1	NPX	NA	13.9983	NA	NA	1.03295	0.675112	NA	NA	62.8089	0.832687	NA	1.77245	NA	NA	11.8764	NA	NA	NA
AP1S2	NPX	5929.25	505.185	394.067	38.4755	5.68489	5.44153	155.118	212.815	168.669	3.14364	95.4578	11.8035	32.15	37.2274	27.2607	50.7423	65.9163	10.6224
APEX2	NPX	98.8924	16.2851	7.58496	1.96597	0.944063	1.09084	NA	NA	NA	NA	NA	2.54529	NA	NA	NA	NA	NA	NA
APOO	NPX	NA	NA	6.70229	NA	0.653811	0.868694	NA	NA	NA	NA	NA	1.39577	NA	NA	NA	NA	NA	NA
APOOL	NPX	1600.49	199.294	104.627	31.5541	11.9941	13.3387	542.579	1217.56	580.107	10.1155	541.995	20.449	168.412	206.914	103.149	250.159	411.592	51.7977
AR	NPX	NA	NA	NA	6.37464	NA	NA	NA	NA	NA	NA	NA	NA	NA	NA	NA	NA	NA	NA
ARAF	NPX	241.709	34.6179	17.8367	3.80885	0.963846	1.18068	NA	NA	NA	0.707539	NA	3.22073	NA	NA	NA	NA	38.9606	NA
ARHGAP4	NPX	763.037	146.869	45.3385	16.4823	2.64986	3.61824	119.539	278.951	165.579	2.29541	135.1	7.78855	43.6965	47.2866	26.0336	62.4913	97.3188	12.4748
ARHGEF6	NPX	613.367	77.6227	56.2189	8.82706	5.64958	3.3696	76.458	281.648	172.561	4.79896	132.492	12.2375	35.0976	46.5499	28.746	62.7587	86.5058	13.4328
ARHGEF9	NPX	NA	12.0363	8.01108	2.11588	0.987534	1.17002	NA	108.231	NA	NA	61.1285	2.66037	15.7125	20.2513	9.29299	NA	61.4246	8.75736
ARMCX1	NPX	NA	NA	6.12757	NA	1.60016	NA	NA	NA	NA	NA	NA	NA	NA	NA	NA	NA	NA	NA
ARMCX3	NPX	228.076	32.9244	19.5859	9.31674	3.75677	8.56518	55.3216	NA	NA	0.994286	NA	3.48181	16.7685	NA	NA	26.0237	47.0229	6.29575
ARMCX6	NPX	NA	19.2113	10.3149	3.84548	1.41249	2.07962	27.6411	NA	NA	0.820261	NA	2.03533	NA	NA	NA	NA	22.1352	3.23578
ARSD	NPX	377.518	34.3117	20.93	4.24896	3.23578	1.73636	34.9372	NA	NA	1.02047	NA	2.71487	NA	NA	NA	NA	34.4084	5.51956
ASB11	NPX	NA	NA	NA	NA	NA	0.51904	NA	NA	NA	NA	NA	NA	NA	NA	NA	NA	NA	NA
ASB9	NPX	NA	NA	NA	NA	0.503274	NA	NA	NA	NA	NA	NA	NA	NA	NA	NA	NA	NA	NA
ATG4A	NPX	NA	NA	6.23665	NA	NA	3.66195	NA	NA	NA	0.732475	NA	1.79643	NA	NA	NA	NA	NA	NA
ATP11C	NPX	164.021	23.8966	10.0911	2.993	1.56701	2.65732	NA	NA	NA	1.00222	NA	1.62493	NA	NA	NA	NA	NA	NA
ATP1B4	NPX	57.6261	9.23187	3.45741	1.91067	1.00464	1.09371	NA	NA	NA	0.508472	NA	1.234	NA	NA	NA	NA	NA	1.86988
ATP6AP1	NPX	686.162	81.0969	56.3175	9.80105	2.5286	4.21781	NA	NA	57.3542	1.17886	NA	3.38673	NA	22.1418	10.6265	31.2371	51.2958	5.21596
ATP6AP2	NPX	1878.54	242.685	106.4	19.0576	4.97537	13.2238	126.48	425.66	243.137	3.75749	202.863	13.2437	63.2021	78.6498	33.0005	106.119	167.878	19.0269
ATP7A	NPX	122.199	25.8783	11.7738	2.89987	2.07307	1.88947	30.9522	NA	35.4404	0.921843	35.8858	2.71366	10.5423	13.8024	6.58444	NA	37.0544	5.02997
ATRX	NPX	1355.76	196.068	122.191	35.0071	16.9386	28.5505	502.717	942.06	541.672	11.3606	457.434	26.8761	152.482	175.049	101.675	219.359	350.81	44.1084
BCAP31	NPX	798.945	159.419	60.5929	21.2308	5.64661	10.5186	130.553	297.186	226.967	2.4077	151.632	14.4694	56.9264	71.7267	31.6489	93.3518	154.986	20.2514
BCOR	NPX	174.678	25.6841	15.2679	4.71552	1.52645	0.964314	NA	NA	NA	NA	NA	2.2449	NA	NA	NA	NA	NA	NA
BCORL1	NPX	NA	NA	NA	NA	0.859892	NA	NA	NA	NA	NA	NA	NA	NA	NA	NA	NA	NA	NA
BEND2	NPX	NA	6.85649	4.2186	1.60057	0.664518	0.593786	NA	NA	NA	0.480206	NA	0.949274	NA	NA	NA	NA	NA	NA
BEX1	NPX	NA	NA	NA	NA	2.42677	NA	NA	NA	NA	NA	NA	NA	NA	NA	NA	NA	NA	NA
BEX2	NPX	NA	NA	NA	3.72075	8.38901	1.47633	107.117	377.227	172.955	2.24118	193.41	2.6786	49.2168	23.8853	23.8362	55.0958	58.3933	17.9193
BEX4	NPX	186.473	27.4692	39.794	14.3651	7.85741	1.08369	103.467	348.561	136.963	3.39884	188.874	4.07138	46.4852	34.5967	24.7198	56.0736	109.65	23.9402
BEX5	NPX	NA	NA	NA	NA	1.10402	2.12735	NA	NA	NA	NA	NA	NA	NA	NA	NA	NA	NA	NA
BHLHB9	NPX	NA	NA	2.42775	1.14823	0.752441	0.893957	NA	NA	NA	NA	NA	0.86426	NA	NA	NA	NA	NA	NA
BRCC3	NPX	216.33	29.6038	19.3175	5.25846	2.14566	3.66121	54.1459	NA	65.4806	1.87003	52.4746	5.25307	17.7524	NA	10.8355	NA	41.6347	6.62298
BRWD3	NPX	387.29	45.3903	16.0315	4.22655	1.92127	1.52065	45.8449	NA	50.5251	1.36919	51.2585	2.74612	15.8894	19.0241	9.90129	23.6875	47.0979	5.87856
BTK	NPX	544.918	134.669	48.9668	11.6422	3.00375	9.1908	183.787	NA	NA	NA	NA	NA	NA	NA	NA	NA	NA	NA
C1GALT1C1	NPX	NA	17.3828	9.39079	3.00291	0.680505	5.00179	NA	NA	NA	NA	NA	2.74218	NA	NA	NA	NA	NA	NA
CA5B	NPX	340.94	56.7837	29.7048	6.29327	4.85827	3.51769	98.6691	245.114	175.413	3.61212	119.813	7.21916	44.4657	47.3207	23.2916	50.0967	101.161	15.9478
CASK	NPX	NA	NA	NA	NA	0.525704	NA	NA	NA	84.9948	2.35637	56.0661	2.07472	24.7238	NA	22.5642	36.0755	NA	8.38181
CCDC120	NPX	68.2648	8.53433	7.38552	3.53923	1.03395	1.28806	NA	NA	NA	0.977146	NA	1.53274	8.66843	NA	NA	13.8135	21.3813	3.40508
CCDC22	NPX	165.174	24.9877	15.7724	2.51489	1.0758	1.5932	NA	NA	NA	0.56643	NA	2.12555	NA	NA	NA	NA	NA	NA
FAM58A	NPX	141.364	31.3494	18.0362	2.14624	0.979347	2.02318	61.4172	NA	68.8939	1.40404	NA	5.01019	NA	NA	13.0989	NA	NA	NA
CD40LG	NPX	NA	NA	NA	NA	NA	NA	NA	195.994	153.514	NA	NA	NA	NA	NA	NA	44.4034	NA	NA
CD99L2	NPX	NA	NA	NA	NA	NA	1.07947	NA	NA	NA	NA	NA	NA	NA	NA	NA	NA	NA	NA
CDK16	NPX	169.959	30.3559	13.7218	1.95468	0.68925	1.18375	NA	NA	NA	0.916493	NA	2.70913	NA	NA	NA	NA	NA	NA
CDKL5	NPX	124.172	21.2764	9.85029	3.5396	1.77502	1.46822	26.9888	56.568	28.0524	0.873786	26.8913	1.64077	8.46684	NA	4.9216	NA	17.9906	3.27429
CENPI	NPX	NA	NA	NA	NA	NA	NA	NA	NA	NA	0.519987	NA	1.99187	NA	NA	NA	NA	NA	NA
CETN2	NPX	129.007	25.9039	12.2443	4.16112	2.57887	2.86873	NA	NA	NA	0.661031	NA	3.49712	NA	NA	NA	NA	NA	NA
CFP	NPX	2475.94	401.423	229.315	NA	0.604755	NA	NA	NA	NA	NA	NA	NA	NA	NA	NA	NA	NA	NA
CHM	NPX	175.899	31.3687	14.3647	4.27191	1.80863	1.4873	60.2527	113.978	55.5905	1.5507	55.9279	2.88544	18.2149	19.5952	10.2951	25.1803	40.1072	7.66119
CHST7	NPX	NA	44.3221	NA	NA	NA	1.07867	NA	NA	NA	0.738014	NA	2.08869	NA	NA	NA	NA	NA	NA
CLCN5	NPX	290.723	23.9984	20.9106	13.0592	0.887583	1.46017	NA	NA	NA	0.682921	NA	1.398	NA	NA	NA	NA	NA	NA
CLIC2	NPX	NA	NA	47.3456	NA	1.08138	NA	NA	NA	NA	NA	NA	NA	NA	NA	NA	NA	NA	NA
CMC4	NPX	111.227	13.1452	14.6988	2.22891	0.996676	1.68445	NA	NA	61.7975	1.54738	50.9452	3.43191	15.6894	NA	NA	NA	NA	4.61645
COX7B	NPX	2139.75	448.392	262.315	40.2132	13.5375	52.6351	333.883	814.534	567.453	13.5997	435.176	55.7425	139.619	169.357	88.6941	237.385	339.39	48.7423
CSTF2	NPX	NA	NA	NA	NA	NA	0.558524	NA	NA	NA	NA	NA	1.50495	NA	NA	NA	NA	NA	NA
CTPS2	NPX	109.492	16.2294	8.7458	2.34761	1.29698	1.02012	NA	NA	NA	0.640599	NA	1.16124	NA	NA	NA	NA	NA	NA
CUL4B	NPX	245.174	26.9641	16.1975	9.39539	2.10385	2.70026	49.8606	120.357	60.483	1.62183	58.0046	3.57742	NA	NA	11.7459	NA	NA	5.40382
CXCR3	NPX	NA	NA	NA	15.6768	NA	1.6785	NA	NA	NA	1.24536	NA	4.93651	28.6422	NA	NA	NA	NA	8.85516
CXorf21	NPX	385.266	39.9906	25.2565	9.66003	1.61892	1.50021	NA	NA	NA	NA	NA	NA	NA	NA	NA	NA	NA	NA
CXorf38	NPX	565.223	78.6525	36.763	7.51345	3.43319	3.57513	111.737	212.574	115.729	2.56702	108.705	7.657	32.9964	42.9749	20.1964	56.2955	97.2583	13.5936
CXorf40A	NPX	123.103	16.4312	14.2712	4.04379	0.597398	1.64644	NA	NA	NA	NA	NA	2.02568	NA	NA	NA	NA	NA	3.59889
CXorf40B	NPX	83.2059	11.252	9.95121	2.38192	0.979688	2.51951	NA	NA	NA	0.709487	NA	2.07018	NA	NA	NA	NA	NA	4.19372
CXorf56	NPX	208.418	33.5615	14.8295	4.2948	2.03372	2.14056	45.3529	103.065	59.7888	1.38933	44.167	2.80102	13.6919	16.2876	12.1852	22.32	34.8397	7.486
CYBB	NPX	7612.42	889.733	112.371	66.9541	NA	5.7997	308.082	NA	NA	NA	NA	NA	NA	NA	NA	NA	NA	NA
CYSLTR1	NPX	274.439	58.2654	17.1116	13.2656	1.92466	2.74713	106.609	NA	NA	NA	NA	NA	NA	NA	NA	NA	NA	NA
DDX3X	NPX	3052.39	393.963	216.65	55.9563	16.0638	13.5316	530.99	1189.21	742.31	11.5313	614.696	33.8278	232.601	234.08	108.496	404.458	532.136	82.9132
DIAPH2	NPX	840.184	112.027	47.0269	8.52755	2.66276	1.20282	74.4927	NA	79.3922	1.52269	NA	3.63523	22.2913	28.2156	11.8175	32.6186	41.2014	5.98074
DKC1	NPX	200.864	29.4786	27.0898	7.45862	5.26041	4.6758	71.1082	140.487	74.9757	1.2489	84.8184	7.50811	21.7736	25.3495	10.3112	40.6724	48.85	7.04986
DLG3	NPX	NA	NA	NA	NA	NA	NA	NA	NA	NA	NA	NA	1.9785	NA	NA	NA	NA	NA	NA
DNASE1L1	NPX	208.314	42.9646	20.2102	3.27593	1.09973	0.98159	NA	NA	NA	0.516208	NA	1.41341	NA	NA	NA	NA	NA	NA
DOCK11	NPX	746.084	127.999	48.0206	5.81203	3.90335	4.3206	125.745	257.598	152.899	4.05368	118.22	9.55939	43.705	60.8995	29.8288	59.0773	137.513	14.5198
DYNLT3	NPX	210.821	32.3648	12.5775	4.25409	1.9151	1.97233	71.0355	180.617	145.623	1.20571	86.2234	2.94992	35.7701	35.1935	15.3032	77.921	46.0755	7.61562
EBP	NPX	144.095	39.7488	23.9173	7.26813	3.07971	6.61515	57.5821	144.914	114.4	2.90033	74.2943	20.7769	31.4594	56.4971	16.0215	57.3017	133.747	9.57222
EFHC2	NPX	NA	NA	NA	NA	1.07087	NA	NA	NA	NA	NA	NA	NA	NA	NA	NA	NA	NA	NA
EFNB1	NPX	NA	NA	14.3	NA	NA	NA	NA	NA	NA	NA	NA	NA	NA	NA	NA	NA	NA	NA
EIF1AX	NPX	1203.09	172.395	126.358	34.6873	14.7478	22.6731	340.781	831.414	440.649	4.67198	446.868	26.3988	126.975	126.016	60.8269	216.273	231.272	38.4194
EIF2S3	NPX	2224.18	304.338	208.536	43.9341	22.081	23.0657	717.061	1720.74	802.534	12.9648	885.572	30.9251	176	171.314	122.344	290.214	308.241	50.6077
ELF4	NPX	275.373	49.293	17.1934	2.23259	0.603408	NA	NA	NA	NA	NA	NA	2.47813	NA	NA	NA	NA	NA	NA
ELK1	NPX	128.307	20.1361	14.6128	2.47002	0.991491	1.25361	NA	NA	NA	NA	NA	2.0925	NA	NA	NA	NA	NA	NA
EMD	NPX	329.466	48.3998	29.5546	7.66975	2.36773	4.52775	85.0266	202.305	135.651	1.85053	108.897	8.67606	42.954	48.0873	19.2169	76.4621	90.3975	11.6207
ENOX2	NPX	152.893	22.0462	11.573	2.01599	0.842641	2.152	NA	NA	NA	0.924988	NA	1.70226	NA	NA	NA	NA	NA	NA
ERCC6L	NPX	NA	NA	NA	NA	NA	NA	NA	NA	NA	NA	NA	1.40809	NA	NA	NA	NA	NA	NA
F8A1	NPX	241.387	30.8569	26.9598	5.04337	1.92515	3.4676	52.7851	133.06	94.1991	1.88448	65.7132	5.31466	23.4086	28.0979	12.9239	37.6178	47.4494	6.37576
F8A3	NPX	109.78	13.7251	11.208	2.16566	0.636365	1.6296	NA	NA	35.9431	0.848509	NA	2.59482	9.48545	12.2033	NA	16.0335	NA	NA
FAM104B	NPX	NA	17.8014	9.92556	2.50179	1.24123	1.21541	NA	NA	NA	0.808034	NA	3.09482	NA	NA	NA	NA	NA	NA
FAM120C	NPX	NA	NA	7.13116	2.45148	0.778359	0.845105	NA	NA	NA	0.545893	NA	1.14096	NA	NA	NA	NA	NA	NA
FAM122B	NPX	144.265	17.8435	8.62193	3.30722	1.47116	1.23362	NA	NA	NA	NA	NA	2.75956	NA	NA	NA	NA	NA	NA
FAM122C	NPX	64.5564	9.46861	4.38906	1.50249	1.23215	0.828546	NA	NA	NA	0.515343	NA	1.78988	NA	NA	NA	NA	NA	NA
FAM156A	NPX	87.8464	14.051	9.18601	1.40351	0.700832	0.858361	NA	NA	NA	0.45673	NA	1.13001	NA	NA	NA	NA	NA	NA
FAM156B	NPX	82.2896	13.4112	8.66642	1.38844	0.680073	0.801397	NA	NA	NA	0.442687	NA	1.10273	NA	NA	NA	NA	NA	NA
FAM199X	NPX	215.809	41.6387	16.2667	3.94183	1.39022	2.71987	54.8922	NA	64.4681	1.10654	49.9471	3.28053	19.8781	28.9479	10.218	30.634	80.9731	7.79722
FAM3A	NPX	NA	18.7575	10.0513	3.51086	1.64246	2.03066	NA	NA	NA	0.936584	52.748	1.8315	NA	NA	NA	NA	NA	NA
FAM50A	NPX	521.693	92.7743	42.5973	6.65553	1.2406	4.29165	63.9279	153.117	136.696	1.87601	72.5094	7.59547	28.3451	40.4719	20.4931	62.5588	86.3625	10.6052
FAM9B	NPX	NA	4.50488	2.13032	0.937068	0.438196	0.595218	NA	NA	NA	NA	NA	0.855621	NA	NA	NA	NA	NA	NA
FAM9C	NPX	34.7362	6.22493	3.29169	1.73079	0.742108	0.735588	NA	NA	NA	0.702731	NA	0.972402	NA	NA	NA	NA	NA	NA
FANCB	NPX	NA	NA	NA	NA	NA	0.77519	NA	NA	NA	NA	NA	2.99624	NA	NA	NA	NA	NA	NA
FGF13	NPX	410.498	65.0148	31.3913	11.9571	5.39286	5.20749	165.553	260.447	140.907	3.451	127.106	7.69263	40.8494	48.1929	25.19	58.9142	94.1214	15.0281
FHL1	NPX	NA	NA	NA	3.99358	6.98765	NA	NA	NA	NA	NA	NA	NA	NA	NA	NA	NA	NA	NA
FLNA	NPX	3564.91	685.657	192.548	10.5027	3.93562	15.4479	188.388	366.066	502.289	14.0918	199.759	64.7697	145.976	307.872	88.3741	268.363	586.718	42.5189
FMR1	NPX	325.076	51.7096	16.9972	2.70112	1.3288	1.90207	59.4704	NA	58.3006	1.44695	56.8002	4.34299	19.9944	23.949	10.7304	31.3301	52.9863	6.41494
FOXP3	NPX	NA	NA	NA	NA	NA	NA	NA	NA	NA	NA	NA	NA	NA	NA	42.845	NA	NA	NA
FTSJ1	NPX	NA	13.7693	8.04526	2.1179	0.53433	4.3799	NA	NA	NA	NA	NA	2.48621	NA	NA	NA	NA	NA	NA
FUNDC1	NPX	NA	NA	10.2076	2.92389	1.54015	1.87261	NA	NA	NA	0.894282	NA	2.6101	NA	NA	NA	NA	NA	NA
FUNDC2	NPX	438.899	86.9685	48.0528	9.43203	3.34376	7.97428	106.051	237.723	138.616	2.69612	119.808	10.2174	37.8729	46.2988	21.7102	58.9413	96.7238	10.1019
G6PD	NPX	494.193	59.0504	21.1643	3.25797	1.72133	2.54019	NA	NA	NA	1.16007	NA	5.63249	NA	25.6757	NA	26.7272	92.3434	11.6303
GAB3	NPX	262.557	33.2116	30.1817	7.1809	3.2415	NA	NA	NA	NA	0.887094	NA	3.24492	23.7193	63.2889	NA	56.5612	128.658	7.16292
GATA1	NPX	NA	NA	NA	NA	2.0217	NA	NA	NA	NA	NA	NA	NA	NA	NA	NA	NA	NA	NA
GDI1	NPX	223.528	36.2087	14.1185	5.36065	1.05443	1.52408	NA	NA	58.9575	0.633855	NA	2.95853	NA	NA	NA	34.2657	NA	NA
GDPD2	NPX	NA	NA	2.92255	NA	NA	NA	NA	NA	NA	NA	NA	NA	NA	NA	NA	NA	NA	NA
GEMIN8	NPX	NA	NA	NA	NA	0.59209	1.2675	NA	NA	NA	0.57256	NA	1.28343	NA	NA	NA	NA	NA	NA
GK	NPX	306.817	25.1063	18.2152	2.84504	1.54008	1.35871	NA	NA	NA	0.90612	NA	2.5242	NA	NA	6.19065	NA	NA	NA
GLA	NPX	174.175	37.7693	12.9276	2.3978	1.27987	1.60086	NA	NA	NA	NA	NA	2.29993	NA	NA	NA	NA	NA	NA
GNL3L	NPX	201.416	34.4364	18.6352	5.71233	2.39848	2.66246	56.3418	104.668	55.0887	1.50114	57.7319	3.95751	17.1696	20.8627	9.88976	24.6612	49.0825	7.55259
GPKOW	NPX	NA	12.2749	5.63566	NA	0.559083	1.40172	NA	NA	NA	3.11915	NA	3.32275	NA	NA	NA	NA	NA	NA
GPM6B	NPX	NA	NA	NA	16.6633	1.27831	NA	NA	NA	NA	NA	NA	NA	NA	NA	NA	NA	NA	NA
GPR82	NPX	142.781	23.1047	9.12804	2.95333	2.16695	2.40518	46.4974	106.968	72.9566	3.10029	61.6474	3.88014	22.0916	16.7284	21.4695	28.3722	29.1857	11.6703
GRIPAP1	NPX	325.859	45.2767	25.4969	5.28752	2.12024	3.19555	64.7592	NA	64.8001	1.31803	NA	3.44879	20.872	25.1683	10.6878	30.9815	53.6731	6.43892
GSPT2	NPX	NA	NA	8.33573	3.85948	0.833042	2.03623	NA	NA	NA	NA	NA	1.76924	NA	NA	NA	NA	NA	NA
HAUS7	NPX	106.923	17.4421	9.73028	NA	0.849977	1.11511	NA	NA	NA	NA	NA	2.48476	NA	NA	NA	NA	NA	NA
HCCS	NPX	258.555	33.4872	24.7213	3.4891	0.652969	2.67603	NA	NA	NA	NA	NA	2.27501	NA	NA	NA	NA	NA	NA
HCFC1	NPX	415.707	55.7049	37.4909	8.35026	2.52652	5.21078	73.5191	162.979	92.7139	1.58175	80.1268	8.90591	26.0978	28.3093	15.1114	37.4859	61.5963	8.63071
HDAC6	NPX	NA	17.9863	6.28118	2.30242	1.13617	1.29767	NA	NA	NA	NA	NA	1.30425	NA	NA	NA	NA	NA	NA
HDAC8	NPX	116.521	17.4659	11.0613	1.9292	1.71139	2.04576	NA	NA	NA	0.665681	NA	2.82966	NA	NA	NA	NA	NA	NA
HMGB3	NPX	NA	13.9435	10.6965	NA	2.46802	6.01064	NA	NA	NA	0.732036	NA	10.9714	NA	NA	NA	NA	NA	NA
HMGN5	NPX	NA	NA	NA	NA	2.60196	0.709254	NA	NA	NA	NA	NA	NA	NA	NA	NA	NA	NA	NA
HNRNPH2	NPX	556.652	75.7086	38.9146	7.37281	2.98972	2.93538	74.4304	155.096	90.5693	1.78687	80.406	5.61572	22.8075	24.8175	16.6223	33.1281	60.0389	7.3003
HPRT1	NPX	206.374	43.5211	29.7066	2.76579	3.30965	1.67006	NA	NA	85.7072	1.42085	56.2757	12.2047	18.7283	NA	14.9035	31.894	NA	6.97785
HSD17B10	NPX	448.585	75.4218	64.9102	7.57425	3.81247	12.0098	76.8481	159.798	115.76	2.5228	93.3767	13.9333	28.4275	40.3248	17.8289	50.7881	79.4284	10.1108
HTATSF1	NPX	297.104	56.5186	32.0971	8.52093	4.33274	4.84975	72.9039	226.411	162.356	1.70268	115.247	14.39	31.5076	40.2369	21.1719	59.8798	83.4725	13.7003
HUWE1	NPX	491.593	67.8332	45.4751	13.8551	5.30942	8.8459	122.84	277.499	186.032	3.67324	150.957	14.0432	53.3339	57.7316	30.3501	81.5419	126.604	20.3186
IDH3G	NPX	744.103	129.459	74.2137	11.1025	4.51312	8.75169	80.555	214.514	146.534	3.45657	105.782	11.0512	33.8789	43.4455	25.4891	58.0816	97.0858	11.93
IDS	NPX	2280.86	293.813	150.72	48.3949	15.4249	10.7304	422.335	711.594	709.49	8.02552	370.851	21.3703	197.616	219.262	100.221	331.695	403.34	47.0831
IGBP1	NPX	822.007	126.819	80.6559	11.2835	8.89765	11.6497	185.99	519.508	313.888	8.88396	258.43	13.7703	61.0122	56.8127	56.7858	87.1244	97.1228	16.4165
IGSF1	NPX	53.2656	7.04724	3.81817	1.20208	0.566653	0.811068	NA	NA	NA	0.485302	NA	1.14408	NA	NA	NA	NA	NA	NA
IKBKG	NPX	171.3	32.5272	11.2139	2.90343	NA	1.45737	NA	NA	NA	0.902812	NA	4.06854	NA	NA	NA	NA	37.5745	NA
IL13RA1	NPX	970.341	25.5818	114.641	5.03176	NA	NA	NA	NA	NA	NA	NA	NA	NA	NA	NA	NA	NA	NA
IL2RG	NPX	322.37	75.4802	76.5176	26.7378	4.04811	16.5212	396.401	942.112	851.02	14.632	483.492	48.6891	209.492	301.677	126.775	380.054	678.835	77.4677
IRAK1	NPX	618.887	79.1322	36.6532	10.7213	2.49246	8.14393	91.3317	102.522	75.6814	1.51996	52.8954	6.58557	21.1618	27.4904	11.0483	43.1228	52.9058	8.52646
ITM2A	NPX	NA	NA	NA	NA	5.3898	4.65867	NA	672.223	451.505	6.34377	157.314	18.4836	85.469	68.6198	57.2683	82.5369	87.1076	16.3706
KDM5C	NPX	254.241	29.5856	15.5101	5.05325	1.84864	2.46965	52.1586	NA	60.0716	1.26785	54.8996	3.19528	17.8124	NA	10.7197	24.6519	41.1379	5.94575
KDM6A	NPX	316.568	42.7295	18.7122	4.22631	1.93386	2.08822	60.2327	136.327	80.5159	1.49951	66.1402	4.09841	23.4539	27.2598	14.601	35.1819	56.3162	8.27005
KIAA1210	NPX	NA	NA	NA	NA	0.609648	0.699654	NA	NA	NA	NA	NA	NA	NA	NA	NA	NA	NA	NA
KIF4A	NPX	NA	NA	NA	NA	NA	0.732158	NA	NA	NA	NA	NA	4.10257	NA	NA	NA	NA	NA	NA
KLF8	NPX	NA	NA	5.4461	NA	0.711281	0.890728	NA	NA	NA	0.482449	NA	NA	NA	NA	NA	NA	NA	NA
KLHL13	NPX	NA	NA	NA	NA	0.716438	NA	NA	NA	NA	NA	NA	NA	NA	NA	NA	NA	NA	NA
KLHL15	NPX	238.5	39.4013	20.4501	3.34194	1.08292	1.04321	NA	NA	NA	0.725621	NA	1.61256	NA	NA	NA	NA	NA	NA
KRBOX4	NPX	273.727	54.5436	19.6592	3.83337	1.9007	1.5345	43.4191	96.7438	52.2959	1.11486	43.795	1.91831	13.5808	14.7678	8.87255	20.214	27.646	5.27606
LAGE3	NPX	174.949	37.2136	29.2107	8.08741	4.10077	5.63247	NA	200.447	89.1028	1.98995	89.1705	9.00822	21.0105	22.6389	11.1687	34.6962	48.4835	7.07211
LAMP2	NPX	1286.99	142.945	56.958	15.2074	5.74057	4.96733	57.1484	139.299	96.0449	2.10347	65.2851	5.91449	22.0685	31.8877	16.333	34.8841	78.7914	9.24414
LANCL3	NPX	62.6009	10.5653	6.60393	2.71303	1.69065	2.06275	28.8044	46.5428	27.7296	1.29685	20.7636	2.0029	7.70322	8.84574	5.46837	9.82593	19.8374	2.89724
LAS1L	NPX	120.212	19.9259	13.0902	3.91693	1.72731	2.76375	NA	NA	NA	1.12087	NA	4.18987	NA	NA	NA	NA	NA	NA
LDOC1	NPX	NA	NA	NA	NA	0.552245	NA	NA	NA	NA	NA	NA	NA	NA	NA	NA	NA	NA	NA
LONRF3	NPX	200.757	NA	NA	NA	NA	NA	NA	NA	NA	NA	NA	NA	NA	NA	NA	NA	NA	NA
LPAR4	NPX	376.887	45.0494	23.6645	6.38685	3.23981	3.78756	74.1798	141.338	76.8277	2.09499	70.3496	4.23727	22.1986	24.611	13.5553	31.6419	51.3767	7.87096
MAGEA10	NPX	70.131	11.3924	4.35981	1.73611	0.663575	0.570836	NA	NA	NA	NA	NA	0.972396	NA	NA	NA	NA	NA	NA
MAGEB10	NPX	89.1397	11.0777	4.4197	1.94954	0.750147	1.24317	NA	NA	NA	NA	NA	1.43745	NA	NA	NA	NA	NA	NA
MAGED1	NPX	NA	NA	NA	6.91557	2.00555	3.65558	NA	NA	NA	NA	NA	1.83457	NA	NA	NA	NA	NA	NA
MAGED2	NPX	NA	47.0091	12.1347	3.72402	4.65415	5.7664	NA	132.173	91.8352	1.81875	79.6789	3.53143	26.6389	33.8518	15.3173	36.3665	59.269	8.02347
MAGEH1	NPX	NA	NA	NA	3.44296	1.03517	4.27541	NA	127.812	58.6327	1.27353	52.1087	2.98374	NA	NA	15.1715	NA	NA	NA
MAGIX	NPX	100.544	12.0222	7.25146	2.47841	0.887321	0.625637	NA	NA	NA	NA	NA	1.41052	NA	NA	NA	NA	NA	3.58396
MAGT1	NPX	540.756	91.442	34.2537	14.0916	3.67502	10.89	84.0056	183.202	112.78	2.57917	88.9102	8.24955	29.4934	39.4823	16.9856	49.6529	87.3102	12.0419
MAP7D3	NPX	233.658	38.6319	24.8189	6.93598	5.94958	3.78745	85.8347	127.093	85.1358	2.76718	64.5634	5.40292	21.214	24.2439	13.0859	38.3265	41.892	9.29071
MBNL3	NPX	231.955	39.5339	18.5873	3.9398	1.6605	1.53439	77.6268	NA	NA	1.00368	NA	4.13197	NA	NA	NA	NA	NA	NA
MBTPS2	NPX	86.0814	11.1214	5.60657	2.37019	1.17385	1.066	NA	NA	NA	0.532162	NA	1.53626	NA	NA	NA	NA	NA	NA
MCTS1	NPX	409.676	64.8009	43.612	11.2713	3.44574	12.6942	92.3967	178.488	109.945	2.79622	95.8905	9.97957	25.8776	30.8999	17.7845	46.8533	64.4731	10.5584
MECP2	NPX	354.688	66.2132	21.4374	5.10232	1.94631	2.93393	106.054	253.492	173.971	1.86679	114.912	7.83536	49.2095	60.9237	25.3748	74.8732	112.292	12.0772
MED12	NPX	107.267	14.6807	10.0735	3.05806	1.81048	1.27948	NA	NA	NA	0.734583	NA	2.09482	NA	NA	NA	NA	NA	NA
MED14	NPX	147.766	22.1372	13.4383	3.25724	1.09465	1.43948	NA	NA	NA	0.798196	NA	3.25978	NA	NA	NA	NA	37.4938	NA
MID1IP1	NPX	866.49	96.4394	39.2673	5.60953	2.23177	0.799539	54.4878	NA	78.875	0.719507	NA	2.9771	NA	NA	NA	26.823	NA	NA
MMGT1	NPX	334.649	48.0469	18.7981	6.95021	1.97308	1.80967	53.0855	120.879	76.579	0.689686	56.8065	2.13263	18.0873	NA	10.5233	31.8722	NA	5.47256
MORC4	NPX	NA	NA	NA	2.49582	NA	NA	NA	NA	NA	NA	NA	NA	NA	NA	NA	NA	NA	NA
MORF4L2	NPX	385.639	45.1661	31.1658	12.9114	5.68294	8.43684	93.0785	193.971	109.93	1.39261	102.383	5.24423	31.0502	33.3877	16.8838	52.4265	73.4438	11.0068
MOSPD1	NPX	NA	NA	NA	NA	NA	1.53562	NA	NA	NA	NA	NA	NA	NA	NA	NA	NA	NA	NA
MOSPD2	NPX	266.475	37.2749	8.80941	NA	0.624417	0.66862	NA	NA	NA	NA	NA	1.33304	NA	NA	NA	NA	NA	NA
MPP1	NPX	563.735	69.8816	19.1329	2.96574	7.82463	NA	NA	NA	NA	2.22097	NA	1.93058	NA	NA	NA	NA	NA	NA
MSL3	NPX	718.564	85.6287	49.7045	14.1081	1.74972	4.63087	123.224	357.487	147.611	4.95897	185.061	9.62684	38.2705	34.601	30.7216	36.3178	58.5688	6.94712
MSN	NPX	3786.22	938.57	274.611	18.8774	12.6714	20.0832	432.655	787.56	638.492	18.6031	411.086	73.1972	190.97	323.656	86.0151	307.249	885.481	85.6665
MTM1	NPX	186.908	24.629	16.2572	4.25043	0.725332	1.12188	NA	NA	NA	NA	NA	1.68834	NA	NA	NA	NA	NA	NA
MTMR1	NPX	NA	14.233	10.9548	8.91527	NA	1.625	53.3319	NA	NA	1.23212	NA	2.51702	NA	NA	NA	NA	NA	NA
NAA10	NPX	400.227	78.0587	48.7028	11.7435	3.33115	9.66672	102.56	204.307	167.667	2.96598	119.076	13.5903	41.0406	47.1491	26.2431	63.6965	89.3708	13.0846
NAP1L3	NPX	NA	NA	NA	NA	0.898699	NA	NA	NA	NA	NA	NA	NA	NA	NA	NA	NA	NA	NA
LINC01420	NPX	324.487	54.9306	65.3649	20.762	6.36598	4.0616	137.167	376.814	227.01	4.22761	200.369	7.3309	56.8643	53.9822	29.7548	78.343	81.5642	17.7617
NDUFA1	NPX	2122.77	400.01	242.796	49.8601	13.2832	52.4956	427.295	1038.22	734.338	15.6847	573.807	55.2125	186.025	227.749	111.021	300.652	410.03	54.7477
NDUFB11	NPX	1595.88	192.425	186.805	38.6554	14.8891	42.9427	388.982	1032.63	632.263	11.061	548.54	43.4318	137.948	148.086	93.9315	226.163	264.051	34.8719
NHSL2	NPX	658.295	66.345	24.7269	3.40042	1.48795	0.950685	NA	NA	91.7788	0.653227	NA	2.84795	15.2797	37.2214	NA	45.452	58.931	10.0879
NKAP	NPX	584.671	86.7766	45.1339	13.7609	5.90008	9.05459	161.187	329.13	171.686	3.9481	176.319	10.0288	48.2591	56.3761	29.5606	69.4833	113.316	15.9205
NKRF	NPX	NA	NA	6.0214	NA	0.539013	0.573233	NA	NA	NA	NA	NA	NA	NA	NA	NA	NA	NA	NA
NONO	NPX	1354.28	180.773	111.726	27.9646	17.4304	15.6542	303.262	733.052	385.569	8.90924	394.506	39.0914	102.263	118.385	68.6125	152.733	256.423	36.6846
NSDHL	NPX	NA	NA	NA	NA	NA	0.95309	NA	NA	NA	NA	NA	1.15899	NA	NA	NA	NA	NA	NA
NUDT11	NPX	NA	NA	NA	NA	0.525591	NA	NA	NA	NA	NA	NA	NA	NA	NA	NA	NA	NA	NA
NXT2	NPX	NA	15.1746	8.06442	3.07553	0.923049	1.08574	NA	NA	NA	0.637355	NA	2.90679	NA	NA	NA	NA	NA	NA
OFD1	NPX	131.341	20.4711	35.578	60.5903	4.42694	1.79378	200.897	283.075	176.072	3.3898	148.918	6.51499	63.8744	62.8386	27.7314	96.9166	129.627	20.9042
OGT	NPX	515.541	60.9382	41.8165	32.1286	6.05769	12.6199	179.021	518.157	239.354	7.40456	286.997	12.7158	81.1576	82.6868	44.6463	87.6216	190.418	31.4342
OPHN1	NPX	761.355	139.481	75.4094	29.2199	11.0694	9.06006	337.248	647.046	352.115	6.5683	315.285	13.8988	94.3288	107.538	59.1772	133.123	213.304	33.1162
OTUD5	NPX	301.619	49.0786	22.3651	7.35132	2.49013	4.78362	93.0201	185.547	109.818	1.89698	101.38	5.31592	30.9146	34.8295	21.829	49.6135	77.9351	11.8627
OTUD6A	NPX	47.2529	6.79149	3.36476	2.00392	0.966227	0.933402	12.1431	NA	NA	0.685321	NA	1.13392	NA	NA	NA	NA	NA	2.03073
P2RY10	NPX	NA	NA	NA	NA	NA	3.78035	186.555	177.378	132.769	2.43171	78.1243	3.71204	28.8369	NA	26.6568	NA	NA	NA
PAK3	NPX	56.6411	7.20351	4.94675	1.46717	0.790729	0.866712	NA	NA	NA	0.529237	NA	1.14522	NA	NA	NA	NA	NA	NA
PBDC1	NPX	184.21	44.5163	25.6447	5.4944	1.74486	5.06515	63.9775	135.323	105.913	2.40469	73.7737	9.24344	31.1498	42.3822	15.2344	51.8489	75.6	8.68902
PCSK1N	NPX	NA	NA	NA	NA	NA	NA	NA	NA	NA	NA	71.2308	NA	NA	NA	NA	NA	NA	NA
PCYT1B	NPX	NA	NA	NA	NA	1.26654	NA	NA	NA	NA	NA	NA	NA	NA	NA	NA	NA	NA	NA
PDHA1	NPX	245.197	45.9888	31.2373	6.45064	2.83004	7.42758	51.4392	107.737	65.444	1.40764	56.9717	7.92429	19.8816	22.5576	10.7562	31.42	50.9745	8.61638
PDK3	NPX	NA	20.1234	5.995	NA	NA	0.989972	NA	NA	NA	0.71346	NA	2.3752	NA	NA	NA	NA	NA	NA
PDZD11	NPX	NA	21.8257	8.79698	NA	NA	2.30569	NA	NA	NA	0.813216	NA	4.80598	NA	NA	NA	NA	NA	NA
PDZD4	NPX	NA	NA	NA	NA	NA	NA	NA	NA	NA	NA	NA	NA	NA	NA	NA	NA	44.1944	NA
PGK1	NPX	2771.92	601.969	225.009	33.7817	11.3628	24.1197	256.681	692.445	500.235	7.1707	390.336	37.7017	130.565	124.085	66.5167	197.162	237.397	37.8013
PGRMC1	NPX	207.34	28.0061	15.633	3.54229	2.01786	1.45033	NA	NA	NA	0.779229	NA	4.53384	NA	NA	NA	NA	NA	NA
PHEX	NPX	NA	NA	NA	15.2703	NA	NA	NA	NA	NA	NA	NA	NA	NA	NA	NA	NA	NA	NA
PHF6	NPX	242.594	41.9159	30.5023	11.181	5.05368	4.5813	124.385	180.446	89.3863	2.27742	86.0534	6.91753	25.2779	30.4386	15.5801	35.2758	65.781	10.4332
PHF8	NPX	133.221	19.1072	8.08078	2.29669	0.543302	2.00762	NA	NA	NA	0.957181	NA	2.13722	NA	NA	NA	NA	NA	NA
PHKA2	NPX	179.305	17.8315	6.82189	NA	0.985796	NA	NA	NA	NA	NA	NA	NA	NA	NA	NA	NA	NA	NA
PIGA	NPX	146.541	25.1141	6.58652	NA	NA	NA	NA	NA	NA	NA	NA	NA	NA	NA	NA	NA	NA	NA
PIM2	NPX	NA	21.1544	14.7816	8.1654	1.37124	18.5835	155.763	363.058	195.488	2.36946	168.404	6.307	33.5586	22.2694	36.1552	56.959	52.3993	10.934
PIN4	NPX	291.137	49.7677	36.6477	7.05162	3.91827	6.06468	77.2621	165.146	108.133	2.97344	84.1493	10.0619	27.3062	36.7368	19.0401	45.3779	82.2221	9.98842
PJA1	NPX	NA	NA	NA	NA	NA	0.736473	NA	NA	NA	NA	NA	NA	NA	NA	NA	NA	NA	NA
PLP2	NPX	1862.77	107.922	150.315	91.823	7.07709	13.1766	281.496	398.617	541.918	3.04456	216.023	16.8664	66.9241	43.8435	62.4432	93.1881	45.1224	12.1914
PLS3	NPX	NA	NA	NA	2.42357	NA	NA	NA	NA	NA	NA	NA	NA	NA	NA	NA	NA	NA	NA
PLXNA3	NPX	230.922	35.3754	16.0253	7.43868	3.04414	4.0143	91.6165	166.664	107.037	2.59926	89.6521	4.63871	29.3744	31.4636	17.9181	45.0797	54.9583	8.50282
PNPLA4	NPX	122.344	22.0415	13.9692	3.31165	1.90894	2.90778	NA	NA	NA	0.90745	NA	2.36687	NA	NA	NA	NA	NA	NA
POLA1	NPX	NA	NA	NA	NA	0.719254	1.26668	NA	NA	NA	NA	NA	6.03487	NA	NA	NA	NA	NA	NA
PORCN	NPX	NA	NA	NA	NA	NA	0.813253	NA	NA	NA	NA	NA	NA	NA	NA	NA	NA	NA	NA
PQBP1	NPX	422.668	61.9082	53.4727	10.9841	4.84961	7.06069	87.2694	261.977	137.212	2.54643	131.767	7.12481	30.695	31.8242	24.0229	50.6352	66.5942	9.48867
PRAF2	NPX	NA	NA	NA	NA	0.936392	1.89577	NA	NA	NA	0.652984	NA	1.84952	NA	NA	NA	NA	NA	NA
PRDX4	NPX	176.572	54.5341	25.5065	5.27392	2.82704	30.6341	NA	NA	NA	NA	NA	5.10481	NA	NA	NA	NA	NA	NA
PRKX	NPX	566.64	75.0041	33.3888	7.43241	2.68542	2.62239	86.3428	184.197	146.334	2.54549	81.7239	7.8865	38.8712	45.5714	19.3531	60.1998	111.566	17.4247
PRPS1	NPX	NA	18.8595	8.60175	3.8553	1.85866	3.08032	64.3044	136.202	84.2044	1.23757	74.8592	6.98848	22.2019	21.4415	13.7165	36.0209	40.0414	5.67661
PRPS2	NPX	NA	NA	12.1083	2.55529	1.59483	2.71276	NA	NA	NA	0.826185	NA	4.70035	NA	NA	NA	NA	NA	NA
PRRG3	NPX	2569.19	293.521	144.808	41.3429	14.7504	20.4446	501.661	946.747	495.44	10.9464	467.395	25.6329	140.502	167.732	86.9749	210.299	358.314	51.9401
PSMD10	NPX	144.485	29.4432	14.206	4.90752	1.35433	3.60628	NA	NA	NA	1.00964	NA	3.56966	NA	NA	NA	NA	NA	NA
PTCHD1	NPX	108.399	16.9564	7.33985	3.61823	1.57597	1.57716	30.4515	56.8414	30.4053	1.15113	27.8171	2.67844	10.0213	11.9374	5.76061	13.4794	23.1591	3.94553
PUDP	NPX	113.586	14.6175	NA	NA	NA	1.08998	NA	NA	NA	NA	NA	1.57837	NA	NA	NA	NA	NA	NA
RAB33A	NPX	NA	NA	NA	NA	0.844308	NA	NA	NA	NA	0.886503	NA	2.42156	NA	NA	NA	NA	NA	NA
RAB39B	NPX	NA	NA	5.89654	NA	NA	1.14423	NA	NA	NA	NA	NA	1.09464	NA	NA	NA	NA	NA	NA
RAB9A	NPX	223.178	27.1983	14.9652	5.30542	1.94722	2.5348	NA	NA	72.2631	0.882321	NA	4.77032	24.0089	38.5282	12.1135	45.8525	82.74	7.00981
RAP2C	NPX	414.79	95.3632	26.816	7.35802	1.90255	3.27932	147.263	193.358	132.437	2.59187	104.239	6.05607	41.6981	48.4266	18.8638	59.4187	110.673	14.9085
RBBP7	NPX	277.568	71.9703	36.582	16.888	4.89266	8.00223	137.889	237.281	150.374	3.65945	140.221	20.7774	46.2241	58.7581	25.1949	65.5503	122.73	14.8978
RBM10	NPX	184.007	25.2123	13.5801	3.80123	1.54621	2.09115	NA	NA	NA	1.14044	NA	4.03333	NA	NA	NA	NA	NA	NA
RBM3	NPX	3562.05	605.851	376.651	84.2933	29.5301	51.4732	828.251	1750.17	1034.83	12.6944	880.216	69.0874	261.467	291.693	150.139	458.93	574.52	91.062
RBM41	NPX	NA	NA	7.51491	2.67377	0.735734	1.25218	NA	NA	NA	0.858117	NA	1.15505	NA	NA	NA	NA	NA	NA
RBMX	NPX	1260.75	171.477	121.337	33.3416	19.6176	14.3053	460.688	1131.88	579.57	8.48607	595.888	31.3829	158.578	143.475	93.1046	237.672	264.919	37.5061
RBMX2	NPX	252.353	35.5923	18.4824	3.35487	2.67297	2.72099	55.384	157.831	89.572	1.56436	79.9978	5.59851	20.7929	23.2588	15.9606	31.2101	40.5462	5.6433
RENBP	NPX	112.985	19.6455	NA	NA	0.461398	NA	NA	NA	NA	NA	NA	NA	NA	NA	NA	NA	NA	NA
REPS2	NPX	110.28	14.817	12.9002	2.82503	0.867439	NA	NA	NA	NA	NA	NA	NA	NA	NA	NA	NA	NA	NA
RLIM	NPX	664.262	82.3972	37.7053	9.065	3.70102	2.76079	106.211	219.056	118.713	2.22123	114.246	4.74678	34.6194	33.6507	19.1541	47.2426	71.5356	12.1368
RNF113A	NPX	133.572	26.2156	16.1986	4.42788	1.55018	5.34042	63.1611	175.469	101.054	1.46298	90.7795	4.30959	28.5898	31.1112	18.1575	43.3886	75.7506	8.58477
RP2	NPX	526.171	95.8177	30.9726	4.56286	2.27914	1.87264	48.9625	NA	NA	0.966724	NA	2.48398	NA	NA	NA	NA	NA	NA
RPGR	NPX	333.293	25.494	16.7141	5.61169	2.75375	1.30316	65.3151	NA	NA	1.11154	NA	2.91448	NA	NA	NA	NA	NA	NA
RPL10	NPX	36263.5	6751.04	5435.21	1210.4	608.141	827.453	20805.4	61100.6	33650.8	218.722	33155.1	627.66	6777.36	5940.63	4127.48	12371.9	7908.58	1655.68
RPL36A	NPX	8258.66	1502.02	1302.94	237.39	133.244	137.31	3559.58	11094.5	6505.52	38.1506	6414.04	138.47	1284.27	1038.96	684.685	2101.68	1014.05	279.296
RPL36A-HNRNPH2	NPX	2881.15	526.597	452.984	84.7486	46.2561	49.5638	1217.72	3783.73	2243.59	14.1012	2199.61	48.6521	451.818	375.208	233.285	755.699	370.046	101.239
RPL39	NPX	29665.1	4123.88	3593.29	712.882	444.795	389.357	15495.8	42535.7	22099	138.235	21777.2	385.515	4452.45	3359.27	2746.07	6794.67	3672.79	875.362
RPS4X	NPX	16602.2	2814.32	2874.8	722.939	524.619	517.037	10212.6	32155.7	17536.5	152.265	17756.5	445.535	3646.22	3048.59	2166.41	5837.88	3370.61	794.008
RPS6KA3	NPX	1014.06	111.532	108.434	21.8309	5.64901	3.22712	121.31	335.282	292.769	3.66056	200.275	13.4192	71.176	63.4835	32.3424	146.436	119.57	25.548
RPS6KA6	NPX	1038.6	129.869	69.1891	18.8433	8.88461	9.32686	239.742	474.28	255.456	5.50797	245.178	12.5836	67.6036	74.5966	43.5598	101.303	151.982	22.6633
RRAGB	NPX	NA	NA	6.97114	2.2732	1.32837	1.00991	NA	NA	NA	NA	NA	NA	NA	NA	NA	NA	NA	NA
SASH3	NPX	675.318	132.471	40.6905	9.42488	1.85075	6.00081	98.0588	NA	77.3018	3.94752	54.4331	13.3535	26.1975	50.4504	18.2074	46.996	148.733	13.0722
SAT1	NPX	13458.3	4652.38	856.707	52.3622	14.4942	23.4777	759.613	878.662	726.829	11.6397	387.245	34.6334	207.843	208.918	186.396	315.78	435.32	44.604
SCML1	NPX	NA	17.9506	12.6723	NA	NA	NA	NA	NA	NA	NA	51.6357	NA	NA	NA	NA	NA	NA	NA
SCML2	NPX	NA	NA	2.51407	3.77123	1.39336	0.561834	NA	NA	NA	NA	NA	NA	NA	NA	NA	NA	NA	NA
2024-09-06	NPX	481.259	118.033	117.158	51.3562	23.0153	26.1186	456.33	1281.98	637.726	33.3053	688.458	45.886	161.995	146.057	128.376	201.797	307.556	58.9283
SH2D1A	NPX	NA	NA	NA	NA	NA	NA	NA	163.93	103.38	11.9108	62.9407	18.9341	65.243	62.6514	20.8059	105.97	122.726	21.1755
SH3BGRL	NPX	3342.84	656.079	260.985	41.3255	21.0781	12.8173	455.527	583.355	396.185	11.1165	310.074	21.1917	102.627	139.225	71.0599	151.478	282.697	36.5967
SH3KBP1	NPX	1721.06	191.278	154.476	50.429	5.46079	7.11471	193.482	543.285	401.993	8.56231	232.725	29.9289	106.304	138.36	74.051	151.977	293.219	25.3923
SHROOM4	NPX	78.8863	10.4468	5.78505	2.50108	0.970181	0.891837	26.6235	NA	NA	0.785962	20.2175	1.1667	NA	NA	NA	NA	NA	NA
SLC10A3	NPX	NA	NA	7.18443	NA	NA	1.46692	NA	NA	NA	NA	NA	1.98659	NA	NA	NA	NA	NA	NA
SLC25A14	NPX	NA	NA	NA	NA	NA	0.547438	NA	NA	NA	NA	NA	1.2913	NA	NA	NA	NA	NA	NA
SLC25A43	NPX	NA	NA	6.58988	NA	0.567698	NA	NA	NA	NA	NA	NA	NA	NA	NA	NA	NA	NA	NA
SLC25A5	NPX	2410.69	534.333	394.695	58.3337	22.5878	44.5875	496.424	912.611	567.056	14.2965	479.319	95.9081	127.974	127.536	91.3858	227.674	296.092	46.4377
SLC25A53	NPX	63.721	10.7655	5.40825	2.44206	1.0314	1.39456	31.239	NA	NA	0.789383	39.2881	2.26103	12.3119	NA	NA	17.2832	34.5262	4.79068
SLC35A2	NPX	NA	NA	6.8814	2.74966	0.597764	1.59076	NA	NA	NA	NA	NA	NA	NA	NA	NA	NA	NA	NA
SLC38A5	NPX	NA	NA	NA	NA	0.691232	4.40239	NA	NA	NA	NA	NA	2.36338	NA	NA	NA	NA	NA	NA
SLC6A14	NPX	NA	6.36936	NA	NA	0.477167	NA	NA	NA	NA	NA	NA	NA	NA	NA	NA	NA	NA	NA
SLC9A6	NPX	NA	NA	5.59755	NA	NA	NA	NA	NA	NA	NA	NA	1.24043	NA	NA	NA	NA	NA	NA
SLC9A7	NPX	291.623	60.6937	38.9695	18.5829	4.92478	2.58579	142.201	138.229	80.2331	2.45341	63.9513	4.7952	26.8448	32.7962	15.4919	37.8512	65.1221	9.54245
SLITRK2	NPX	NA	NA	5.60704	NA	0.593858	0.702662	NA	NA	NA	0.901641	NA	1.38188	NA	NA	NA	NA	NA	NA
SLITRK4	NPX	350.883	40.8037	18.8652	5.2152	2.49732	3.0885	53.6223	96.4761	53.63	1.64367	48.035	3.88266	16	17.9219	9.62369	23.6191	38.4027	6.05466
SMC1A	NPX	739.35	116.095	62.1084	14.5538	3.84435	8.71782	129.934	264.432	142.543	3.77834	131.839	30.6141	39.6572	52.8566	25.0161	62.4792	131.392	15.3103
SMIM10	NPX	NA	NA	NA	NA	1.15867	NA	NA	NA	NA	NA	NA	NA	NA	NA	NA	NA	NA	NA
SMS	NPX	606.654	100.558	53.1329	3.66321	3.7638	5.37938	80.7115	NA	108.371	2.36449	61.0068	16.4427	32.3068	28.6013	25.4492	33.0853	46.1592	10.5758
SNX12	NPX	NA	NA	6.69071	NA	0.646421	0.597347	NA	NA	NA	NA	NA	1.30431	NA	NA	NA	NA	NA	NA
SPIN2B	NPX	NA	NA	NA	NA	1.29558	NA	NA	NA	NA	NA	NA	NA	NA	NA	NA	NA	NA	NA
SPIN4	NPX	NA	NA	NA	NA	0.55188	NA	NA	NA	NA	NA	NA	NA	NA	NA	NA	NA	NA	NA
SRPK3	NPX	61.402	8.24033	3.41294	1.57425	1.07431	0.722962	NA	NA	NA	0.609092	NA	1.11526	NA	NA	NA	NA	NA	NA
SSR4	NPX	2214.08	280.175	255.816	154.1	20.3335	260.526	536.879	1431.32	1060.9	9.87102	765.116	40.1339	249.72	310.787	111.178	511.838	554.393	93.641
STAG2	NPX	1250.94	205.185	108.135	26.9361	11.1096	11.9952	318.474	762.172	391.113	9.05495	381.223	22.9265	120.349	119.486	64.7053	166.732	248.351	41.8649
STK26	NPX	215.515	49.0089	15.1972	4.14656	3.37343	1.9578	71.6987	193.73	94.5245	5.77226	98.9931	8.02262	31.7016	41.4256	10.2603	52.4271	151.387	16.3953
SUV39H1	NPX	NA	NA	NA	NA	NA	NA	NA	NA	NA	NA	NA	1.59782	NA	NA	NA	NA	NA	NA
SYAP1	NPX	1122.08	177.568	113.051	19.1336	7.62513	11.3787	217.211	446.48	288.315	6.86884	226.311	18.242	97.741	119.919	50.5064	155.853	294.184	34.4253
SYP	NPX	NA	NA	4.77838	NA	0.79132	0.810725	NA	NA	NA	NA	NA	NA	NA	NA	NA	NA	NA	NA
SYTL4	NPX	NA	8.75176	4.46453	NA	1.94323	1.11815	NA	NA	NA	NA	NA	1.37945	NA	NA	NA	NA	NA	NA
TAB3	NPX	118.493	22.9897	8.15245	NA	0.614459	1.03826	NA	NA	NA	NA	NA	1.29519	NA	NA	NA	NA	NA	NA
TAF1	NPX	338.104	40.2351	20.7974	5.35411	2.29393	1.72627	60.4227	119.58	63.0697	1.53576	67.1495	3.66613	20.4783	23.2142	11.5714	29.439	55.1692	7.75364
TAF9B	NPX	234.612	35.4761	13.8655	2.25268	1.69066	1.20511	NA	NA	57.619	0.978579	NA	3.23472	NA	NA	NA	NA	NA	NA
TAZ	NPX	182.596	30.5648	14.4007	3.32187	1.3096	2.13981	58.7239	122.673	78.3021	0.789017	55.1772	3.91188	17.7414	21.0364	10.2799	28.1913	NA	NA
TBC1D25	NPX	NA	NA	NA	NA	NA	1.24046	NA	NA	NA	0.675283	NA	NA	NA	NA	NA	NA	NA	NA
TBC1D8B	NPX	293.879	47.2981	25.6249	11.2022	6.32828	4.9478	141.621	245.49	116.984	3.15849	128.828	6.19742	34.2945	37.6507	22.4417	46.9081	81.4043	12.962
TBL1X	NPX	688.641	50.464	32.3546	NA	0.78228	NA	54.7284	125.946	NA	1.76321	59.663	2.64851	NA	NA	NA	NA	48.6283	NA
TCEAL1	NPX	NA	NA	9.30613	2.10873	1.20447	NA	NA	NA	NA	NA	NA	NA	NA	NA	NA	NA	NA	NA
TCEAL3	NPX	126.81	NA	16.5917	3.01953	2.39708	NA	NA	NA	NA	NA	65.3954	2.58038	NA	NA	NA	28.0366	42.1081	7.17911
TCEAL4	NPX	272.06	16.068	38.5757	3.65621	8.6606	1.2121	68.5608	NA	64.137	NA	77.4215	2.67213	21.6938	NA	16.8665	31.086	NA	9.01126
TCEAL8	NPX	197.279	18.1879	29.4774	9.89553	3.86267	5.1786	NA	181.745	111.796	3.15298	88.8982	7.54632	24.253	23.9161	20.0516	37.1482	77.7899	11.7069
TENM1	NPX	NA	NA	NA	NA	NA	NA	NA	NA	NA	4.40967	NA	3.65986	22.2457	22.2244	NA	25.6046	41.1306	5.98941
TFE3	NPX	288.698	37.1654	11.4588	NA	0.79004	0.897799	NA	NA	NA	NA	NA	NA	NA	NA	NA	NA	NA	NA
THOC2	NPX	766.889	114.936	67.8294	21.0414	8.96112	11.2454	226.1	454.522	243.646	5.15249	222.029	14.316	71.314	83.2482	39.0484	101.949	160.662	23.0892
TIMM17B	NPX	308.683	46.2442	30.9566	6.4089	1.8103	6.13422	65.1935	NA	67.0403	1.81521	NA	4.91287	18.0484	23.1063	NA	35.1562	48.2751	5.62967
TIMM8A	NPX	NA	NA	NA	NA	0.478061	0.677216	NA	NA	NA	NA	NA	1.44256	NA	NA	NA	NA	NA	NA
TIMP1	NPX	2237.87	805.08	228.555	NA	5.9771	2.2057	NA	205.634	425.639	NA	83.6666	6.90325	44.7839	55.6205	21.8159	93.4014	137.962	14.1083
TLR7	NPX	214.266	25.1611	6.78268	10.6584	0.756069	1.67391	NA	NA	NA	0.524658	NA	1.20031	NA	NA	NA	NA	NA	NA
TLR8	NPX	511.272	64.1693	12.6842	NA	NA	NA	NA	NA	NA	NA	NA	NA	NA	NA	NA	NA	NA	NA
TMEM164	NPX	238.791	26.9414	13.45	NA	1.31779	NA	NA	NA	NA	NA	NA	NA	NA	NA	NA	NA	NA	NA
TMEM185A	NPX	NA	NA	NA	NA	0.398134	0.831038	NA	NA	NA	NA	NA	NA	NA	NA	NA	NA	NA	NA
TMEM187	NPX	NA	NA	NA	NA	NA	0.841092	NA	NA	NA	NA	NA	NA	NA	NA	NA	NA	NA	NA
TMLHE	NPX	NA	18.7369	8.42451	NA	0.606136	NA	NA	NA	NA	NA	NA	NA	NA	NA	NA	NA	NA	NA
TMSB15B	NPX	45.5576	9.3828	4.94109	2.33717	1.24816	0.813353	24.9138	NA	NA	0.765153	NA	2.10776	NA	NA	NA	NA	NA	3.25274
TMSB4X	NPX	67131.8	15527	8029	715.283	127.373	346.124	11401.4	33915	25015.8	810.288	15820.9	1843.87	6287.63	7284.28	4106.99	8216.79	13390.8	1550.34
TRAPPC2	NPX	246.035	40.4774	21.1261	9.48564	3.70158	4.36395	123.98	252.487	146.001	3.72134	129.052	8.2208	46.2128	61.1904	25.392	73.2266	128.335	17.2972
TREX2	NPX	NA	NA	NA	NA	NA	0.480109	NA	NA	NA	NA	NA	NA	NA	NA	NA	NA	NA	NA
TRMT2B	NPX	147.225	22.1177	9.57902	3.90699	1.64929	2.05786	52.6102	103.985	52.7844	1.41574	51.8345	2.96889	15.0257	15.0768	9.52917	19.4017	31.163	5.56896
TSC22D3	NPX	3861.74	851.565	240.537	34.4256	17.3317	17.4033	2087.28	3090.09	2144.74	18.9008	1743.49	36.3501	628.882	561.533	324.21	889.711	920.881	152.904
TSPAN6	NPX	78.3233	14.0628	6.75085	3.41941	1.47803	0.898538	22.7669	NA	24.7728	0.756013	24.8336	1.87144	NA	NA	4.80881	11.109	17.7777	3.0423
TSPAN7	NPX	353.641	45.0488	16.6236	9.31671	2.25369	3.73324	137.948	345.594	169.227	2.42853	158.526	4.5786	43.4497	55.3537	26.0189	78.1457	103.885	14.063
TSPYL2	NPX	NA	24.6048	25.9116	34.6574	3.7745	1.60684	156.858	572.045	301.784	3.17048	359.781	6.63451	145.234	102.026	55.7063	200.397	205.369	18.2102
TSR2	NPX	152.631	35.7724	13.4462	4.45614	2.07469	2.70216	102.749	245.39	127.368	2.08886	120.728	6.67918	34.1952	40.232	21.7431	48.6386	81.4731	9.79459
TXLNG	NPX	113.21	18.3749	10.5851	2.5536	1.71645	1.84396	71.5834	167.973	100.796	1.49029	99.7221	3.53219	31.3713	25.2911	16.3446	50.6836	40.0166	5.68577
UBA1	NPX	620	98.7686	47.8883	10.8679	4.13723	10.7248	98.4662	166.928	101.657	3.43545	84.8051	12.1937	28.5483	33.5627	19.0211	41.454	74.075	9.50431
UBE2A	NPX	415.189	92.7898	48.3416	10.6052	2.62386	5.79252	80.5076	NA	83.9227	2.82351	NA	11.9954	25.4676	33.7774	14.4882	38.3484	64.726	7.61165
UBL4A	NPX	NA	15.4908	7.77934	NA	0.74851	1.67923	NA	NA	NA	0.563381	NA	4.28275	NA	NA	NA	NA	NA	NA
UBQLN2	NPX	285.971	40.1274	11.7451	3.78594	1.37537	1.53737	NA	174.427	84.8489	1.07083	82.3741	2.86353	19.1694	NA	13.5084	25.3832	NA	6.63948
UPF3B	NPX	189.435	30.056	26.2605	7.16641	4.98387	4.97313	127.477	190.891	95.5761	2.08007	95.7486	8.43532	29.1214	36.1326	17.6871	43.0704	90.244	12.4139
UPRT	NPX	NA	NA	6.50642	NA	0.553541	0.596085	NA	NA	NA	NA	NA	NA	NA	NA	NA	NA	NA	NA
USP11	NPX	NA	16.493	NA	6.7498	2.79248	2.78717	61.9229	NA	NA	1.45287	94.4915	3.1893	25.8227	23.6357	NA	27.0757	55.0358	6.55375
USP51	NPX	NA	NA	NA	NA	0.711002	NA	NA	NA	NA	NA	NA	NA	NA	NA	NA	NA	NA	NA
USP9X	NPX	772.277	107.55	61.5995	17.5014	5.20079	7.0116	197.421	433.464	263.44	5.32791	206.534	12.6497	77.6173	81.4996	44.4196	112.5	158.284	21.8799
UTP14A	NPX	NA	21.5591	15.5786	3.35995	1.85777	2.06251	NA	NA	NA	0.900463	NA	3.17781	NA	NA	NA	NA	NA	NA
UXT	NPX	1175.95	187.41	169.341	42.3191	21.4169	28.0181	578.239	1730.67	856.332	10.616	998.824	25.6189	198.574	179.594	121.466	319.928	251.67	43.9853
VBP1	NPX	250.199	39.5483	41.7183	9.86221	2.97488	7.60102	66.9954	175.347	122.378	1.83485	92.9298	12.4291	30.4748	31.7404	20.0118	47.5531	62.8979	8.26234
VMA21	NPX	807.466	112.951	66.2051	17.277	5.61038	7.96136	111.038	264.183	163.869	2.86564	144.409	11.9143	36.804	39.1376	26.6611	54.1481	86.8182	13.1747
VSIG1	NPX	70.6848	8.96816	4.24663	1.85251	0.813238	1.80842	17.7007	95.6467	56.4045	1.11685	41.6212	1.90418	10.5196	NA	10.6256	11.7685	NA	2.31299
WAS	NPX	1580.29	267.927	126.13	14.0201	3.62841	7.94919	176.622	355.845	252.722	6.10316	177.799	18.0414	68.3978	82.4212	40.9722	95.6485	186.725	22.6838
WDR13	NPX	572.75	90.4618	42.0403	11.9386	5.1018	5.81874	139.979	246.125	142.876	3.2775	124.453	6.95973	39.1719	47.1967	21.5747	60.9546	99.8548	14.4728
WDR44	NPX	120.606	18.8428	9.68278	3.38676	0.856486	0.996385	NA	NA	NA	NA	NA	1.48014	NA	NA	NA	NA	NA	NA
WDR45	NPX	354.262	55.8472	24.7059	7.37139	2.97095	9.92263	69.369	139.516	91.3794	2.88615	67.0302	6.44694	26.2829	37.5025	18.1686	45.4384	93.0705	11.5187
WWC3	NPX	196.778	23.5402	7.73115	NA	0.896241	1.58748	85.6163	NA	57.73	1.2674	52.9078	1.89704	19.1419	21.8484	10.1598	31.0861	40.0074	NA
XIAP	NPX	772.442	135.772	46.813	15.5302	5.34756	9.46605	169.05	328.595	177.817	4.44182	162.79	9.40887	52.2672	62.1857	30.4112	79.0677	131.599	18.4022
XIST	NPX	2231.73	319.553	159.001	55.015	26.7466	24.3532	477.342	1094.57	531.426	10.2515	485.165	28.1283	157.014	210.062	94.6902	202.804	425.078	56.0853
YIPF6	NPX	167.917	26.6256	12.464	2.55509	1.47813	3.97978	NA	NA	NA	0.649687	NA	2.12304	NA	NA	NA	NA	NA	NA
ZBTB33	NPX	151.312	21.9092	13.3784	8.71676	1.3314	0.621426	NA	NA	NA	0.801383	NA	1.79734	NA	NA	NA	NA	NA	NA
ZC3H12B	NPX	47.3063	7.5206	3.47851	1.61992	1.20486	0.885146	NA	NA	NA	NA	NA	0.974108	NA	NA	NA	NA	NA	NA
ZC4H2	NPX	NA	NA	NA	NA	0.524249	NA	NA	NA	NA	NA	NA	NA	NA	NA	NA	NA	NA	NA
ZDHHC15	NPX	32.9841	5.06527	2.8153	1.37557	0.78259	0.867054	NA	NA	NA	0.635316	NA	1.0012	NA	NA	NA	NA	NA	NA
ZDHHC9	NPX	NA	NA	NA	NA	1.15415	NA	NA	NA	NA	NA	NA	NA	NA	NA	NA	NA	NA	NA
ZFX	NPX	536.242	80.6417	42.5785	9.96038	4.30585	6.42025	167.814	329.363	180.265	3.8721	158.154	9.04169	51.7169	59.4524	32.1243	71.4557	122.94	17.814
ZMAT1	NPX	105.666	17.6906	8.76199	4.78634	2.65731	NA	75.4061	NA	NA	NA	62.9877	NA	NA	NA	NA	NA	NA	NA
ZMYM3	NPX	NA	NA	6.05252	NA	1.22282	0.823064	NA	NA	NA	NA	NA	NA	NA	NA	NA	NA	NA	NA
ZNF157	NPX	57.887	10.5905	4.93318	2.13261	0.613591	0.856086	NA	NA	NA	0.759789	NA	1.14056	NA	NA	NA	NA	NA	NA
ZNF182	NPX	NA	NA	NA	NA	NA	0.53592	NA	NA	NA	NA	NA	NA	NA	NA	NA	NA	NA	NA
ZNF185	NPX	151.677	17.2385	NA	NA	NA	NA	NA	NA	NA	NA	NA	NA	NA	NA	NA	NA	NA	NA
ZNF275	NPX	NA	NA	NA	NA	0.809614	3.1298	NA	NA	NA	NA	NA	NA	NA	NA	NA	NA	NA	NA
ZNF280C	NPX	46.0823	8.09777	4.83047	2.07447	1.48772	1.01551	NA	NA	NA	0.523942	NA	2.05578	NA	NA	NA	NA	NA	NA
ZNF674	NPX	87.3557	12.9377	5.86186	2.07298	1.12979	1.04057	NA	NA	NA	0.72853	NA	1.63846	NA	NA	NA	NA	NA	NA
ZNF711	NPX	NA	NA	NA	2.1121	3.4335	NA	NA	NA	NA	NA	NA	NA	NA	NA	NA	NA	NA	NA
ZRSR2	NPX	362.462	81.453	27.4846	6.22977	1.86019	3.59013	130.373	243.545	144.807	2.27331	115.522	6.58894	36.5632	45.4143	24.9843	54.3363	84.4227	9.97314
AKAP17A	PAR	437.095	62.7158	35.9784	11.6996	3.73888	6.80439	128.757	240.645	133.11	1.99449	122.175	6.72572	43.2061	42.0943	19.4684	67.971	101.969	21.8489
ASMTL	PAR	121.273	18.9235	12.0078	3.85031	1.31742	1.52939	NA	NA	NA	0.975144	NA	3.70358	NA	NA	NA	NA	NA	6.0563
CD99	PAR	1763.6	34.6585	140.429	50.1931	16.8033	36.2446	238.203	552.101	793.542	20.8307	195.709	74.5607	252.468	413.084	114.579	352.831	732.345	41.5263
CSF2RA	PAR	783.445	76.3782	109.221	18.5034	1.56325	1.83282	24.7472	NA	26.5167	0.942184	24.7438	2.09613	NA	NA	4.81329	11.9107	17.4867	3.21708
DHRSX	PAR	206.014	25.7928	21.5566	4.59804	1.18864	1.99255	NA	NA	NA	0.992606	NA	2.14265	NA	NA	NA	NA	NA	NA
GTPBP6	PAR	274.203	42.8328	34.8593	10.2407	2.77676	4.78663	88.9716	218.025	128.239	2.43046	111.948	6.33065	33.8605	36.6739	18.7503	56.3214	70.9678	9.53002
IL3RA	PAR	113.296	77.8943	11.2159	76.999	1.85953	NA	NA	NA	NA	NA	NA	NA	NA	NA	NA	NA	NA	NA
P2RY8	PAR	273.02	22.0423	14.3721	NA	1.72532	2.48317	133.11	293.78	247.145	5.07147	129.397	9.69553	84.4539	89.0313	29.5298	135.676	149.903	14.4964
PLCXD1	PAR	528.06	88.1204	33.5582	10.6429	4.73179	4.2988	101.083	189.975	97.174	2.70167	94.3473	7.57545	28.6112	33.5252	17.8914	39.8519	73.0657	11.0055
SHOX	PAR	522.684	66.6934	30.8799	9.82658	4.21552	6.01824	120.413	224.1	118.655	3.05657	113.365	6.1158	33.8137	39.1018	21.1136	50.3758	83.03	12.7878
SLC25A6	PAR	6197.71	1223.08	792.065	94.8137	43.7389	82.458	1426.85	2652.76	1704.82	21.3938	1468.73	71.7794	370.332	345.672	236	635.654	499.15	87.7917
ZBED1	PAR	335.333	34.9134	27.2384	6.76459	2.08374	2.06747	67.3801	93.4209	55.4076	1.77719	42.9393	3.22907	16.195	17.5967	11.0273	28.0168	41.3298	6.23364
